# Remote neuronal activity drives glioma infiltration via Sema4f

**DOI:** 10.1101/2023.03.15.532832

**Authors:** Emmet Huang-Hobbs, Yi-Ting Cheng, Yeunjung Ko, Estefania Luna-Figueroa, Brittney Lozzi, Kathryn R Taylor, Malcolm McDonald, Peihao He, Hsiao-Chi Chen, Yuhui Yang, Ehson Maleki, Zhung-Fu Lee, Sanjana Murali, Michael Williamson, Dongjoo Choi, Rachel Curry, James Bayley, Junsung Woo, Ali Jalali, Michelle Monje, Jeffrey L Noebels, Akdes Serin Harmanci, Ganesh Rao, Benjamin Deneen

## Abstract

The tumor microenvironment (TME) plays an essential role in malignancy and neurons have emerged as a key component of the TME that promotes tumorigenesis across a host of cancers. Recent studies on glioblastoma (GBM) highlight bi-directional signaling between tumors and neurons that propagates a vicious cycle of proliferation, synaptic integration, and brain hyperactivity; however, the identity of neuronal subtypes and tumor subpopulations driving this phenomenon are incompletely understood. Here we show that callosal projection neurons located in the hemisphere contralateral to primary GBM tumors promote progression and widespread infiltration. Using this platform to examine GBM infiltration, we identified an activity dependent infiltrating population present at the leading edge of mouse and human tumors that is enriched for axon guidance genes. High-throughput, *in vivo* screening of these genes identified Sema4F as a key regulator of tumorigenesis and activity-dependent infiltration. Furthermore, Sema4F promotes the activity-dependent infiltrating population and propagates bi-directional signaling with neurons by remodeling tumor adjacent synapses towards brain network hyperactivity. Collectively, our studies demonstrate that subsets of neurons in locations remote to primary GBM promote malignant progression, while revealing new mechanisms of tumor infiltration that are regulated by neuronal activity.

---

Glioblastoma (GBM) is the most aggressive and lethal form of brain tumor, featuring high rates of proliferation and infiltration into surrounding brain tissue^1–4^. Despite treatment, recurrence is inevitable and tends to occur outside surgical margins or in locations remote to the primary tumor^5–7^, highlighting the central role that tumor infiltration plays in this malicious disease. GBM infiltration in the brain generally occurs along organized anatomical structures such as blood vessels and white matter tracts, which contain neuronal axons and suggests the involvement of neuronal populations^8–11^. Previous studies established correlations between the presence of GBM and heightened neuronal activity in surrounding brain regions^12–16^. Moreover, it has been shown that increased neuronal activity can promote optic nerve glioma progression and the growth of both pediatric and adult forms of high-grade glioma through mechanisms involving activity-regulated paracrine factors and neuron-to-glioma synaptic signaling^16–19^. This raises the possibility that neuronal activity itself can promote tumor infiltration, a concept supported by the recent discovery that direct synaptic signaling between neurons and glioma cells can promote invasion^20,21^. Whether neuronal activity promotes circuit-specific patterns of glioma infiltration through paracrine signaling is unknown, and the underlying molecular mechanisms driving GBM infiltration remain obscure. Furthermore, the brain contains a plethora of neuronal subtypes, and which subtypes of neurons serve as the substrate for driving GBM progression is also incompletely understood.
