## Supplementary Table 7 for "Remote neuronal activity drives glioma infiltration via Sema4f"

	Term	Overlap	P.value	Adjusted.P.value	-LOG10(pvalue)	Old.P.value	Old.Adjusted.P.value	Odds.Ratio	Combined.Score	Genes
1	GnRH secretion	5/64	1.40E-05	0.002320501	4.854526333	0	0	18.48109518	206.580942	CACNA1I;NRAS;ITPR3;CACNA1H;KCNJ3
2	Circadian entrainment	5/97	0.000104302	0.008657096	3.98170588	0	0	11.83229814	108.4810722	GRIA2;CACNA1I;ITPR3;CACNA1H;KCNJ3
3	Apelin signaling pathway	5/137	0.000519987	0.028520768	3.284007603	0	0	8.23010323	62.23362881	EGR1;MEF2C;NRAS;CCND1;ITPR3
4	Oxytocin signaling pathway	5/154	0.00088268	0.028520768	3.054196952	0	0	7.284829265	51.23091418	MEF2C;NRAS;CCND1;ITPR3;KCNJ3
5	Bladder cancer	3/41	0.001000898	0.028520768	2.999610046	0	0	16.86417657	116.4784623	NRAS;CCND1;MMP2
6	GnRH signaling pathway	4/93	0.001049908	0.028520768	2.978848921	0	0	9.680019541	66.39576822	EGR1;NRAS;MMP2;ITPR3
7	Aldosterone synthesis and secretion	4/98	0.001275467	0.028520768	2.894330736	0	0	9.162812211	61.06503794	CACNA1I;ITPR3;ATP2B1;CACNA1H
8	AGE-RAGE signaling pathway in diabetic complications	4/100	0.001374495	0.028520768	2.861856885	0	0	8.971014493	59.11601611	EGR1;NRAS;CCND1;MMP2
9	C-type lectin receptor signaling pathway	4/104	0.001588443	0.029297949	2.799028359	0	0	8.610434783	55.49426056	NRAS;EGR2;EGR3;ITPR3
10	Axon guidance	5/182	0.001850682	0.030721325	2.73266815	0	0	6.123735022	38.53177129	EPHA7;NRAS;SEMA3D;SEMA3A;SEMA4F
11	Cholinergic synapse	4/113	0.002152582	0.032484426	2.667040207	0	0	7.895891504	48.48935685	NRAS;KCNQ2;ITPR3;KCNJ3
12	MAPK signaling pathway	6/294	0.002941669	0.038416507	2.531406161	0	0	4.540740741	26.46697015	CACNA1I;MEF2C;NRAS;MECOM;DUSP6;CACNA1H
13	Long-term depression	3/60	0.003008522	0.038416507	2.521646859	0	0	11.23203169	65.21661826	GRIA2;NRAS;ITPR3
14	Dopaminergic synapse	4/132	0.003769953	0.03968367	2.423664022	0	0	6.717391304	37.48769626	GRIA2;ITPR3;CLOCK;KCNJ3
15	Cortisol synthesis and secretion	3/65	0.003774492	0.03968367	2.423141445	0	0	10.32362123	57.60053491	CACNA1I;ITPR3;CACNA1H
16	Acute myeloid leukemia	3/67	0.004111119	0.03968367	2.38603993	0	0	10	54.94059974	NRAS;CCND1;DUSP6
17	Long-term potentiation	3/67	0.004111119	0.03968367	2.38603993	0	0	10	54.94059974	GRIA2;NRAS;ITPR3
18	Estrogen signaling pathway	4/137	0.004303049	0.03968367	2.366223756	0	0	6.463223276	35.21442959	NRAS;MMP2;ITPR3;KCNJ3
19	Chronic myeloid leukemia	3/76	0.005848776	0.05109983	2.232935031	0	0	8.763146266	45.05591735	NRAS;MECOM;CCND1
20	Cushing syndrome	4/155	0.006639629	0.05510892	2.177856195	0	0	5.68758998	28.52155297	CACNA1I;CCND1;ITPR3;CACNA1H
21	Thyroid cancer	2/37	0.013614786	0.107621645	1.865989168	0	0	12.07841945	51.89612303	NRAS;CCND1
22	Parathyroid hormone synthesis, secretion and action	3/106	0.014480229	0.109259909	1.839224573	0	0	6.201378014	26.26265657	EGR1;MEF2C;ITPR3
23	Viral carcinogenesis	4/203	0.016582669	0.112126806	1.780345578	0	0	4.305221761	17.64881399	NRAS;EGR2;EGR3;CCND1
24	Proteoglycans in cancer	4/205	0.0171274	0.112126806	1.766308567	0	0	4.261951114	17.33367814	NRAS;CCND1;MMP2;ITPR3
25	Serotonergic synapse	3/113	0.017158364	0.112126806	1.765524126	0	0	5.804692082	23.59763787	NRAS;ITPR3;KCNJ3
26	Glutamatergic synapse	3/114	0.01756203	0.112126806	1.755425288	0	0	5.752106946	23.25010888	GRIA2;ITPR3;KCNJ3
27	Human T-cell leukemia virus 1 infection	4/219	0.021254623	0.130676573	1.672546586	0	0	3.981597573	15.33385228	EGR1;NRAS;EGR2;CCND1
28	FoxO signaling pathway	3/131	0.025235806	0.149612277	1.597982823	0	0	4.983870968	18.3381105	NRAS;CCND1;PLK2
29	Calcium signaling pathway	4/240	0.028505559	0.163169751	1.545070439	0	0	3.623434046	12.89093245	CACNA1I;ITPR3;ATP2B1;CACNA1H
30	Spinocerebellar ataxia	3/143	0.031575814	0.16959006	1.500645449	0	0	4.553917051	15.73544031	GRIA2;RELN;ITPR3
31	Endometrial cancer	2/58	0.031670433	0.16959006	1.499346002	0	0	7.541033435	26.03445082	NRAS;CCND1
32	Retrograde endocannabinoid signaling	3/148	0.034441474	0.178665144	1.462918275	0	0	4.395773081	14.80713442	GRIA2;ITPR3;KCNJ3
33	Lysine degradation	2/63	0.03684788	0.185356001	1.433587497	0	0	6.921171957	22.84649241	MECOM;KMT2C
34	Cellular senescence	3/156	0.039297665	0.191865071	1.405633252	0	0	4.164242041	13.47794486	NRAS;CCND1;ITPR3
35	Hepatitis B	3/162	0.043156387	0.194993869	1.364954917	0	0	4.005883546	12.59019092	NRAS;EGR2;EGR3
36	Prolactin signaling pathway	2/70	0.044597402	0.194993869	1.350690438	0	0	6.206508135	19.30273476	NRAS;CCND1
37	cGMP-PKG signaling pathway	3/167	0.04651193	0.194993869	1.332435635	0	0	3.882769473	11.91251702	MEF2C;ITPR3;ATP2B1
38	Melanoma	2/72	0.046913263	0.194993869	1.328704356	0	0	6.028571429	18.44414206	NRAS;CCND1
39	Non-small cell lung cancer	2/72	0.046913263	0.194993869	1.328704356	0	0	6.028571429	18.44414206	NRAS;CCND1
40	Synthesis and degradation of ketone bodies	10-Jan	0.046986474	0.194993869	1.32802714	0	0	23.26900585	71.15418818	HMGCS1
41	Glioma	2/75	0.050467894	0.204333425	1.296984816	0	0	5.779947537	17.2613388	NRAS;CCND1
42	MicroRNAs in cancer	4/310	0.062226298	0.241473858	1.206026037	0	0	2.784597897	7.732765915	NRAS;MARCKS;CCND1;SPRY2
43	Colorectal cancer	2/86	0.064280083	0.241473858	1.191923571	0	0	5.020263425	13.77814031	NRAS;CCND1
44	Transcriptional misregulation in cancer	3/192	0.065138031	0.241473858	1.186165376	0	0	3.364908687	9.190395788	MEF2C;ETV1;DUSP6
45	Kaposi sarcoma-associated herpesvirus infection	3/193	0.065945109	0.241473858	1.180817411	0	0	3.347028862	9.100345779	NRAS;CCND1;ITPR3
46	Gap junction	2/88	0.066914443	0.241473858	1.174480136	0	0	4.903018308	13.25943075	NRAS;ITPR3
47	Salivary secretion	2/93	0.07365378	0.260138883	1.13280496	0	0	4.632452654	12.08319599	ITPR3;ATP2B1
48	Nitrogen metabolism	17-Jan	0.078570462	0.268295688	1.104740694	0	0	13.08421053	33.28308422	CPS1
49	Prostate cancer	2/97	0.079195715	0.268295688	1.101298315	0	0	4.436506159	11.25023909	NRAS;CCND1
50	Pancreatic secretion	2/102	0.086299864	0.28651555	1.063989886	0	0	4.213617021	10.32305517	ITPR3;ATP2B1
51	Steroid biosynthesis	20-Jan	0.091787274	0.298758578	1.037217528	0	0	11.0166205	26.31079223	CYP2R1
52	Human cytomegalovirus infection	3/225	0.09410964	0.300426928	1.026365888	0	0	2.859924441	6.758844541	NRAS;CCND1;ITPR3
53	Arginine biosynthesis	22-Jan	0.100494079	0.308926243	0.997859525	0	0	9.96641604	22.89940028	CPS1
54	Terpenoid backbone biosynthesis	22-Jan	0.100494079	0.308926243	0.997859525	0	0	9.96641604	22.89940028	HMGCS1
55	Renin-angiotensin system	23-Jan	0.104816455	0.316355118	0.979570533	0	0	9.51291866	21.45681143	AGTR2
56	Growth hormone synthesis, secretion and action	2/119	0.111757737	0.331281865	0.951722399	0	0	3.598290598	7.885372492	NRAS;ITPR3
57	Thyroid hormone signaling pathway	2/121	0.114870592	0.334535409	0.93979114	0	0	3.537457536	7.654877944	NRAS;CCND1
58	Biosynthesis of unsaturated fatty acids	27-Jan	0.121901375	0.342976751	0.913991394	0	0	8.047773279	16.9368846	ELOVL6
59	Fatty acid elongation	27-Jan	0.121901375	0.342976751	0.913991394	0	0	8.047773279	16.9368846	ELOVL6
60	Butanoate metabolism	28-Jan	0.12612194	0.347069117	0.899209358	0	0	7.749317739	16.04500936	HMGCS1
61	Relaxin signaling pathway	2/129	0.127537446	0.347069117	0.894362283	0	0	3.313285307	6.823198393	NRAS;MMP2
62	Circadian rhythm	31-Jan	0.138663557	0.371260492	0.858037663	0	0	6.973333333	13.77724766	CLOCK
63	Fluid shear stress and atherosclerosis	2/139	0.14380531	0.37891558	0.842225076	0	0	3.069886628	5.953415496	MEF2C;MMP2
64	Apoptosis	2/142	0.148768814	0.385869112	0.827488099	0	0	3.003647416	5.723034929	NRAS;ITPR3
65	Breast cancer	2/147	0.157117466	0.39843628	0.803775533	0	0	2.899339692	5.365986453	NRAS;CCND1
66	Gastric cancer	2/149	0.160481875	0.39843628	0.794574011	0	0	2.859603416	5.231856843	NRAS;CCND1
67	Adrenergic signaling in cardiomyocytes	2/150	0.162169139	0.39843628	0.790031789	0	0	2.84013801	5.166538848	AGTR2;ATP2B1
68	Alanine, aspartate and glutamate metabolism	1/37	0.163214862	0.39843628	0.787240298	0	0	5.809356725	10.53054992	CPS1
69	Hepatitis C	2/157	0.174067997	0.415544296	0.759281068	0	0	2.710912835	4.739514036	NRAS;CCND1
70	Nicotine addiction	1/40	0.175229523	0.415544296	0.756392722	0	0	5.361673414	9.338204649	GRIA2
71	Hippo signaling pathway	2/163	0.184377422	0.431079606	0.734292262	0	0	2.60909211	4.411375755	CCND1;BMP5
72	Wnt signaling pathway	2/166	0.189565704	0.437054262	0.722240232	0	0	2.56097561	4.258952614	CCND1;LGR5
73	Hepatocellular carcinoma	2/168	0.193035853	0.437153664	0.714362021	0	0	2.529864137	4.161321252	NRAS;CCND1
74	Glycosphingolipid biosynthesis	1/45	0.19487573	0.437153664	0.710242245	0	0	4.751196172	7.77007394	B3GALT2
75	Valine, leucine and isoleucine degradation	1/48	0.206440413	0.456921447	0.685205281	0	0	4.447256439	7.016629791	HMGCS1
76	Cocaine addiction	1/49	0.210258657	0.45830591	0.677246114	0	0	4.354385965	6.790302654	GRIA2
77	Human papillomavirus infection	3/331	0.212587681	0.45830591	0.672461905	0	0	1.925255704	2.981067393	NRAS;RELN;CCND1
78	NOD-like receptor signaling pathway	2/181	0.215777549	0.459218886	0.665993744	0	0	2.34458576	3.595439303	TRIP6;ITPR3
79	Endocrine and other factor-regulated calcium reabsorption	1/53	0.225350677	0.473521676	0.647141133	0	0	4.018623482	5.988140905	ATP2B1
80	Hedgehog signaling pathway	1/56	0.236482063	0.479527991	0.626201794	0	0	3.798851675	5.477499329	CCND1
81	Legionellosis	1/57	0.240157235	0.479527991	0.619504326	0	0	3.730827068	5.321880898	EEF1A2
82	PI3K-Akt signaling pathway	3/354	0.241640045	0.479527991	0.616831091	0	0	1.796985571	2.552269525	NRAS;RELN;CCND1
83	VEGF signaling pathway	1/59	0.247455139	0.479527991	0.606503523	0	0	3.601814882	5.030028025	NRAS
84	Viral myocarditis	1/60	0.251078036	0.479527991	0.600191277	0	0	3.54058876	4.893063524	CCND1
85	Mineral absorption	1/60	0.251078036	0.479527991	0.600191277	0	0	3.54058876	4.893063524	ATP2B1
86	Focal adhesion	2/201	0.251184079	0.479527991	0.600007891	0	0	2.106810649	2.910704754	RELN;CCND1
87	Pathways in cancer	4/531	0.251318887	0.479527991	0.599774873	0	0	1.598630476	2.207760933	NRAS;CCND1;MECOM;MMP2
88	Rap1 signaling pathway	2/210	0.267192718	0.489622434	0.573175383	0	0	2.014729951	2.659010554	NRAS;RAPGEF5
89	Human immunodeficiency virus 1 infection	2/212	0.270751505	0.489622434	0.567429121	0	0	1.995339412	2.607018363	NRAS;ITPR3
90	cAMP signaling pathway	2/216	0.277868045	0.489622434	0.556161394	0	0	1.957645655	2.506978518	GRIA2;ATP2B1
91	Fc epsilon RI signaling pathway	1/68	0.279446625	0.489622434	0.553701131	0	0	3.11657502	3.973458529	NRAS
92	Mitophagy	1/68	0.279446625	0.489622434	0.553701131	0	0	3.11657502	3.973458529	NRAS
93	Amphetamine addiction	1/69	0.282917076	0.489622434	0.54834084	0	0	3.070588235	3.876929138	GRIA2
94	Renal cell carcinoma	1/69	0.282917076	0.489622434	0.54834084	0	0	3.070588235	3.876929138	NRAS
95	Renin secretion	1/69	0.282917076	0.489622434	0.54834084	0	0	3.070588235	3.876929138	ITPR3
96	Central carbon metabolism in cancer	1/70	0.286370984	0.489622434	0.543070988	0	0	3.025934401	3.7838316	NRAS
97	RIG-I-like receptor signaling pathway	1/70	0.286370984	0.489622434	0.543070988	0	0	3.025934401	3.7838316	SIKE1
98	Adherens junction	1/71	0.289808429	0.489622434	0.537888987	0	0	2.982556391	3.694000965	YES1
99	p53 signaling pathway	1/73	0.296634239	0.489622434	0.527778722	0	0	2.899415205	3.523530039	CCND1
100	PPAR signaling pathway	1/74	0.300022757	0.489622434	0.522845802	0	0	2.859552992	3.442607126	HMGCS1
101	Thyroid hormone synthesis	1/75	0.30339512	0.489622434	0.517991408	0	0	2.820768137	3.364384584	ITPR3
102	Ras signaling pathway	2/232	0.306275639	0.489622434	0.513887545	0	0	1.819981499	2.153529146	NRAS;RAPGEF5
103	Gastric acid secretion	1/76	0.306751405	0.489622434	0.51321344	0	0	2.783017544	3.288740858	ITPR3
104	Pancreatic cancer	1/76	0.306751405	0.489622434	0.51321344	0	0	2.783017544	3.288740858	CCND1
105	Leishmaniasis	1/77	0.310091686	0.490240189	0.508509878	0	0	2.746260388	3.215561314	EEF1A2
106	RNA degradation	1/79	0.31672454	0.494352193	0.499318286	0	0	2.675573549	3.076168025	DDX6
107	Chemical carcinogenesis	2/239	0.318648702	0.494352193	0.496687846	0	0	1.765598348	2.019254852	NRAS;CCND1
108	B cell receptor signaling pathway	1/81	0.323294283	0.496915287	0.490401975	0	0	2.608421053	2.945408908	NRAS
109	Shigellosis	2/246	0.330972092	0.501654491	0.480208626	0	0	1.714335542	1.895577192	UBE2D3;ITPR3
110	ErbB signaling pathway	1/85	0.336246807	0.501654491	0.473341831	0	0	2.483709273	2.707019184	NRAS
111	Taste transduction	1/86	0.339446416	0.501654491	0.469228773	0	0	2.454365325	2.651792453	ITPR3
112	Insulin secretion	1/86	0.339446416	0.501654491	0.469228773	0	0	2.454365325	2.651792453	ITPR3
113	Endocytosis	2/252	0.341487696	0.501654491	0.46662494	0	0	1.672680851	1.797201287	IQSEC1;ARAP2
114	ECM-receptor interaction	1/88	0.345799913	0.503533207	0.46117512	0	0	2.397701149	2.546106758	RELN
115	PD-L1 expression and PD-1 checkpoint pathway in cancer	1/89	0.348953946	0.503707435	0.457231886	0	0	2.370334928	2.495524938	NRAS
116	Morphine addiction	1/91	0.355216937	0.508327686	0.449506335	0	0	2.317426901	2.398598453	KCNJ3
117	Small cell lung cancer	1/92	0.358326037	0.508394206	0.445721634	0	0	2.291844997	2.352147999	CCND1
118	TGF-beta signaling pathway	1/94	0.364499797	0.509960353	0.438302709	0	0	2.242331636	2.263026751	BMP5
119	Fc gamma R-mediated phagocytosis	1/97	0.373650385	0.509960353	0.427534566	0	0	2.171929825	2.138123125	MARCKS
120	Phosphatidylinositol signaling system	1/97	0.373650385	0.509960353	0.427534566	0	0	2.171929825	2.138123125	ITPR3
121	Choline metabolism in cancer	1/98	0.37667151	0.509960353	0.424037227	0	0	2.149430277	2.098664596	NRAS
122	Inflammatory mediator regulation of TRP channels	1/98	0.37667151	0.509960353	0.424037227	0	0	2.149430277	2.098664596	ITPR3
123	Prion disease	2/273	0.377862189	0.509960353	0.422666564	0	0	1.541414776	1.500144519	EGR1;ITPR3
124	Melanogenesis	1/101	0.385648632	0.515642785	0.413808205	0	0	2.084631579	1.986296596	NRAS
125	Longevity regulating pathway	1/102	0.388612481	0.515642785	0.410483256	0	0	2.063887441	1.950729911	NRAS
126	Protein digestion and absorption	1/103	0.391562179	0.515642785	0.407199263	0	0	2.043550052	1.916054913	COL24A1
127	T cell receptor signaling pathway	1/104	0.394497794	0.515642785	0.403955421	0	0	2.023607563	1.882241842	NRAS
128	Pathways of neurodegeneration	3/475	0.399703932	0.518366037	0.39826158	0	0	1.328048114	1.217861524	GRIA2;NRAS;ITPR3
129	Glucagon signaling pathway	1/107	0.4032208	0.518873277	0.394457073	0	0	1.966037736	1.785695015	ITPR3
130	Cytokine-cytokine receptor interaction	2/295	0.41507272	0.530015934	0.381875809	0	0	1.424079588	1.252195383	GDF11;BMP5
131	Leukocyte transendothelial migration	1/114	0.423093827	0.536134163	0.373563311	0	0	1.843595715	1.585789707	MMP2
132	Sphingolipid signaling pathway	1/119	0.436886495	0.544586058	0.35963138	0	0	1.765031222	1.461590327	NRAS
133	Neurotrophin signaling pathway	1/119	0.436886495	0.544586058	0.35963138	0	0	1.765031222	1.461590327	NRAS
134	AMPK signaling pathway	1/120	0.439605613	0.544586058	0.356936771	0	0	1.750110571	1.438376128	CCND1
135	Cell cycle	1/124	0.450352761	0.549695282	0.34644717	0	0	1.692854086	1.350430485	CCND1
136	Platelet activation	1/124	0.450352761	0.549695282	0.34644717	0	0	1.692854086	1.350430485	ITPR3
137	Oocyte meiosis	1/129	0.463500269	0.561613465	0.333950009	0	0	1.626315789	1.250552783	ITPR3
138	Natural killer cell mediated cytotoxicity	1/131	0.468671699	0.563764508	0.329131271	0	0	1.601133603	1.213423516	NRAS
139	Vascular smooth muscle contraction	1/133	0.473793795	0.565825683	0.324410632	0	0	1.576714514	1.17777907	ITPR3
140	Autophagy	1/137	0.483891842	0.566405034	0.3152517	0	0	1.53003096	1.110640087	NRAS
141	Insulin signaling pathway	1/137	0.483891842	0.566405034	0.3152517	0	0	1.53003096	1.110640087	NRAS
142	Measles	1/139	0.488868711	0.566405034	0.310807758	0	0	1.507704043	1.07900545	CCND1
143	Neuroactive ligand-receptor interaction	2/341	0.489096671	0.566405034	0.310605293	0	0	1.22795456	0.878227106	GRIA2;AGTR2
144	Ubiquitin mediated proteolysis	1/140	0.491339306	0.566405034	0.308618492	0	0	1.496781522	1.063643391	UBE2D3
145	Signaling pathways regulating pluripotency of stem cells	1/143	0.498680407	0.570903087	0.302177695	0	0	1.46493699	1.019288296	NRAS
146	Phospholipase D signaling pathway	1/148	0.510683284	0.580639898	0.291848358	0	0	1.414751164	0.950720815	NRAS
147	Spliceosome	1/150	0.515404409	0.582021306	0.287851871	0	0	1.395619922	0.925021666	BCAS2
148	Amyotrophic lateral sclerosis	2/364	0.523897719	0.584578293	0.280753492	0	0	1.148583519	0.74251193	GRIA2;ITPR3
149	mTOR signaling pathway	1/154	0.524711841	0.584578293	0.280079135	0	0	1.358857929	0.876335688	NRAS
150	Alzheimer disease	2/369	0.531253773	0.586873031	0.274697972	0	0	1.132645371	0.716415703	NRAS;ITPR3
151	Ribosome	1/158	0.533842335	0.586873031	0.272586989	0	0	1.323969159	0.830995513	MRPL1
152	JAK-STAT signaling pathway	1/162	0.54279922	0.592793885	0.265360785	0	0	1.290813992	0.788707728	CCND1
153	Tight junction	1/169	0.558065814	0.60548317	0.253314581	0	0	1.236591479	0.721277072	CCND1
154	Protein processing in endoplasmic reticulum	1/171	0.562334276	0.606152531	0.250005444	0	0	1.221919505	0.703408726	UBE2D3
155	Alcoholism	1/186	0.593073491	0.631091023	0.226891487	0	0	1.121991465	0.586169806	NRAS
156	RNA transport	1/186	0.593073491	0.631091023	0.226891487	0	0	1.121991465	0.586169806	EEF1A2
157	Neutrophil extracellular trap formation	1/189	0.598959906	0.633295188	0.222602248	0	0	1.103919373	0.565825595	CLCN3
158	Chemokine signaling pathway	1/192	0.604762045	0.635382908	0.218415473	0	0	1.08641499	0.546380057	NRAS
159	Epstein-Barr virus infection	1/202	0.623509052	0.64878469	0.205157237	0	0	1.031840796	0.487433332	CCND1
160	Diabetic cardiomyopathy	1/203	0.625334641	0.64878469	0.203887512	0	0	1.026680563	0.481994026	MMP2
161	Lipid and atherosclerosis	1/215	0.646570148	0.666649966	0.189384351	0	0	0.968519429	0.422345737	NRAS
162	Regulation of actin cytoskeleton	1/218	0.651690159	0.667781274	0.185958837	0	0	0.954984235	0.408910924	NRAS
163	Thermogenesis	1/232	0.67462957	0.687046065	0.170934627	0	0	0.896468444	0.352842381	NRAS
164	Salmonella infection	1/249	0.700482661	0.704728011	0.15460261	0	0	0.834295416	0.296997209	AHNAK
165	Parkinson disease	1/249	0.700482661	0.704728011	0.15460261	0	0	0.834295416	0.296997209	ITPR3
166	Huntington disease	1/306	0.773203376	0.773203376	0.111706258	0	0	0.676410699	0.173981737	GRIA2
