## Supplementary Table 5 for "Remote neuronal activity drives glioma infiltration via Sema4f"

""	"Term"	"Overlap"	"P.value"	"Adjusted.P.value"	"Old.P.value"	"Old.Adjusted.P.value"	"Odds.Ratio"	"Combined.Score"	"Genes"
"1"	"Pathogenic Escherichia coli infection"	"13/197"	6.56E-07	0.000136398	0	0	6.203450965	88.32144341	"CYFIP2;NCKAP1;ARPC1A;TUBB4B;TUBB4A;CLDN11;TUBB2B;TUBA1A;TUBB2A;CASP3;FYN;PAK3;WASF1"
"2"	"Salmonella infection"	"14/249"	1.66E-06	0.000172321	0	0	5.240674717	69.75620894	"CYFIP2;NCKAP1;TCF7L2;ARPC1A;DYNLL1;TUBB4B;DYNLL2;TUBB4A;TUBB2B;TUBA1A;TUBB2A;CASP3;PAK3;PFN2"
"3"	"Regulation of actin cytoskeleton"	"11/218"	5.90E-05	0.004088457	0	0	4.618937198	44.98158194	"CYFIP2;NCKAP1;ARPC1A;PDGFA;PIK3R3;RRAS2;GNG12;PAK3;WASF1;PFN2;PAK4"
"4"	"Prion disease"	"11/273"	0.000419608	0.018809558	0	0	3.639050042	28.29794153	"TUBB2B;TUBA1A;TUBB2A;NDUFA4;CASP3;PIK3R3;FYN;NCAM1;UQCR10;TUBB4B;TUBB4A"
"5"	"Ras signaling pathway"	"10/232"	0.000452153	0.018809558	0	0	3.895001196	29.99731403	"NTRK2;GNG3;RAP1A;GNB4;PDGFA;PIK3R3;RRAS2;GNG12;PAK3;PAK4"
"6"	"Gap junction"	"6/88"	0.000612871	0.019635884	0	0	6.261505832	46.31859303	"TUBB2B;TUBA1A;TUBB2A;PDGFA;TUBB4B;TUBB4A"
"7"	"Focal adhesion"	"9/201"	0.000660823	0.019635884	0	0	4.04157489	29.59251033	"RAP1A;PDGFA;PIK3R3;TNR;COL9A3;FYN;PARVB;PAK3;PAK4"
"8"	"Alzheimer disease"	"12/369"	0.001520728	0.03953893	0	0	2.912214886	18.89609865	"TUBB2B;TUBA1A;TUBB2A;NDUFA4;CASP3;PIK3R3;MAPT;UQCR10;APBB1;TUBB4B;TUBB4A;RTN4"
"9"	"Cell adhesion molecules"	"7/148"	0.001907128	0.044023411	0	0	4.254111307	26.63991328	"CLDN11;VCAN;NFASC;CNTN1;NCAM1;MPZL1;JAM3"
"10"	"Terpenoid backbone biosynthesis"	"3/22"	0.00211651	0.044023411	0	0	13.38039304	82.39628244	"FDPS;HMGCS1;HMGCR"
"11"	"Parkinson disease"	"9/249"	0.002898354	0.05480523	0	0	3.225330396	18.84758089	"TUBB2B;TUBA1A;TUBB2A;NDUFA4;CASP3;MAPT;UQCR10;TUBB4B;TUBB4A"
"12"	"Huntington disease"	"10/306"	0.003563612	0.059386038	0	0	2.91018895	16.4046791	"TUBB2B;TUBA1A;TUBB2A;NDUFA4;CASP3;SLC1A2;AP2A1;UQCR10;TUBB4B;TUBB4A"
"13"	"MicroRNAs in cancer"	"10/310"	0.003904312	0.059386038	0	0	2.87079646	15.92050037	"CASP3;TPM1;FSCN1;PDCD4;PDGFA;PIK3R3;TNR;BRCA1;SOX4;PAK4"
"14"	"Tight junction"	"7/169"	0.003997137	0.059386038	0	0	3.698689956	20.4248202	"CLDN11;RAP1A;TUBA1A;CDK4;NEDD4;ARPC1A;JAM3"
"15"	"Small cell lung cancer"	"5/92"	0.004691701	0.06505825	0	0	4.895506792	26.24951225	"TRAF4;GADD45A;CDK4;CASP3;PIK3R3"
"16"	"Axon guidance"	"7/182"	0.005963811	0.077529538	0	0	3.421659389	17.52589556	"SEMA5A;SEMA3D;DPYSL2;PIK3R3;FYN;PAK3;PAK4"
"17"	"T cell receptor signaling pathway"	"5/104"	0.007834274	0.092083761	0	0	4.29948839	20.84928166	"CDK4;PIK3R3;FYN;PAK3;PAK4"
"18"	"Kaposi sarcoma-associated herpesvirus infection"	"7/193"	0.008128628	0.092083761	0	0	3.217495422	15.48375636	"TCF7L2;GNG3;CDK4;CASP3;GNB4;PIK3R3;GNG12"
"19"	"Renal cell carcinoma"	"4/69"	0.00897816	0.092083761	0	0	5.225198939	24.62615547	"RAP1A;PIK3R3;PAK3;PAK4"
"20"	"PI3K-Akt signaling pathway"	"10/354"	0.009614859	0.092083761	0	0	2.497941963	11.60155539	"NTRK2;GNG3;CDK4;GNB4;PDGFA;PIK3R3;TNR;COL9A3;BRCA1;GNG12"
"21"	"Melanoma"	"4/72"	0.010396888	0.092083761	0	0	4.993914807	22.80345733	"GADD45A;CDK4;PDGFA;PIK3R3"
"22"	"Cholinergic synapse"	"5/113"	0.01098701	0.092083761	0	0	3.939393939	17.77077015	"GNG3;GNB4;PIK3R3;FYN;GNG12"
"23"	"Serotonergic synapse"	"5/113"	0.01098701	0.092083761	0	0	3.939393939	17.77077015	"DDC;GNG3;CASP3;GNB4;GNG12"
"24"	"Glutamatergic synapse"	"5/114"	0.011383588	0.092083761	0	0	3.903054132	17.46844126	"GNG3;SLC1A1;SLC1A2;GNB4;GNG12"
"25"	"PPAR signaling pathway"	"4/74"	0.011418848	0.092083761	0	0	4.850738916	21.69488089	"HMGCS1;FABP5;FABP7;ACSL3"
"26"	"Amyotrophic lateral sclerosis"	"10/364"	0.011527434	0.092083761	0	0	2.426128694	10.82787433	"TUBB2B;TUBA1A;TUBB2A;NDUFA4;CASP3;SLC1A2;UQCR10;TUBB4B;TUBB4A;PFN2"
"27"	"Glioma"	"4/75"	0.01195318	0.092083761	0	0	4.782175814	21.1695345	"GADD45A;CDK4;PDGFA;PIK3R3"
"28"	"Human immunodeficiency virus 1 infection"	"7/212"	0.013156429	0.096922388	0	0	2.916455427	12.63071568	"GNG3;CASP3;GNB4;PIK3R3;GNG12;PAK3;PAK4"
"29"	"Neurotrophin signaling pathway"	"5/119"	0.013513218	0.096922388	0	0	3.730918205	16.05819651	"BEX3;NTRK2;RAP1A;MAGED1;PIK3R3"
"30"	"Colorectal cancer"	"4/86"	0.018904359	0.131070224	0	0	4.138351556	16.42248011	"TCF7L2;GADD45A;CASP3;PIK3R3"
"31"	"Steroid biosynthesis"	"2/20"	0.022907101	0.153020686	0	0	9.376068376	35.40692513	"SQLE;MSMO1"
"32"	"MAPK signaling pathway"	"8/294"	0.023838665	0.153020686	0	0	2.389645442	8.928782217	"NTRK2;RAP1A;GADD45A;CASP3;PDGFA;RRAS2;MAPT;GNG12"
"33"	"Pathways in cancer"	"12/531"	0.02427732	0.153020686	0	0	1.986478117	7.386148128	"BMP4;TCF7L2;GNG3;TRAF4;GADD45A;CDK4;CASP3;GNB4;PDGFA;PIK3R3;GNG12;GSTM5"
"34"	"Choline metabolism in cancer"	"4/98"	0.02886272	0.170771618	0	0	3.60785033	12.79056714	"SLC44A1;PDGFA;PIK3R3;WASF1"
"35"	"Breast cancer"	"5/147"	0.0304259	0.170771618	0	0	2.99097616	10.44586781	"TCF7L2;GADD45A;CDK4;PIK3R3;BRCA1"
"36"	"Endometrial cancer"	"3/58"	0.031123922	0.170771618	0	0	4.613889973	16.00917655	"TCF7L2;GADD45A;PIK3R3"
"37"	"Phospholipase D signaling pathway"	"5/148"	0.031198661	0.170771618	0	0	2.969908879	10.29780294	"PDGFA;PIK3R3;RRAS2;FYN;AGPAT4"
"38"	"Retrograde endocannabinoid signaling"	"5/148"	0.031198661	0.170771618	0	0	2.969908879	10.29780294	"GNG3;NDUFA4;GNB4;GNG12;MGLL"
"39"	"Phagosome"	"5/152"	0.034412379	0.18353269	0	0	2.888506052	9.732355844	"TUBB2B;TUBA1A;TUBB2A;TUBB4B;TUBB4A"
"40"	"Basal cell carcinoma"	"3/63"	0.038392175	0.19963931	0	0	4.22832618	13.78392735	"BMP4;TCF7L2;GADD45A"
"41"	"Leukocyte transendothelial migration"	"4/114"	0.046203487	0.233528148	0	0	3.080564263	9.471810996	"CLDN11;RAP1A;PIK3R3;JAM3"
"42"	"Hepatocellular carcinoma"	"5/168"	0.049268465	0.233528148	0	0	2.602847051	7.835795715	"TCF7L2;GADD45A;CDK4;PIK3R3;GSTM5"
"43"	"Epithelial cell signaling in Helicobacter pylori infection"	"3/70"	0.049882123	0.233528148	0	0	3.785215553	11.34842676	"PTPRZ1;CASP3;JAM3"
"44"	"Human cytomegalovirus infection"	"6/225"	0.051092136	0.233528148	0	0	2.328171531	6.924272435	"GNG3;CDK4;CASP3;GNB4;PIK3R3;GNG12"
"45"	"RNA polymerase"	"2/31"	0.051533666	0.233528148	0	0	5.816386678	17.24861084	"POLR3E;POLR3H"
"46"	"Adherens junction"	"3/71"	0.051645648	0.233528148	0	0	3.729361272	11.05140027	"TCF7L2;FYN;WASF1"
"47"	"Non-small cell lung cancer"	"3/72"	0.053439075	0.236496331	0	0	3.675125956	10.76522696	"GADD45A;CDK4;PIK3R3"
"48"	"p53 signaling pathway"	"3/73"	0.055262174	0.239469421	0	0	3.622440221	10.48937922	"GADD45A;CDK4;CASP3"
"49"	"Chronic myeloid leukemia"	"3/76"	0.060907123	0.247190432	0	0	3.473043683	9.718983315	"GADD45A;CDK4;PIK3R3"
"50"	"Pancreatic cancer"	"3/76"	0.060907123	0.247190432	0	0	3.473043683	9.718983315	"GADD45A;CDK4;PIK3R3"
"51"	"Bacterial invasion of epithelial cells"	"3/77"	0.062846494	0.247190432	0	0	3.425936666	9.47977273	"ARPC1A;PIK3R3;WASF1"
"52"	"Synaptic vesicle cycle"	"3/78"	0.064814297	0.247190432	0	0	3.380085837	9.248689138	"SLC1A1;SLC1A2;AP2A1"
"53"	"Relaxin signaling pathway"	"4/129"	0.06671775	0.247190432	0	0	2.708827586	7.333566259	"GNG3;GNB4;PIK3R3;GNG12"
"54"	"Tyrosine metabolism"	"2/36"	0.067218191	0.247190432	0	0	4.959778783	13.39046714	"DDC;DCT"
"55"	"Phosphonate and phosphinate metabolism"	"1/6"	0.068752041	0.247190432	0	0	16.81617021	45.02107239	"PCYT2"
"56"	"Vitamin B6 metabolism"	"1/6"	0.068752041	0.247190432	0	0	16.81617021	45.02107239	"PSAT1"
"57"	"Alcoholism"	"5/186"	0.069871544	0.247190432	0	0	2.341847839	6.231883803	"NTRK2;DDC;GNG3;GNB4;GNG12"
"58"	"Alanine	aspartate and glutamate metabolism"	"2/37"	0.070523253	0.247190432	0	0	4.817826618	12.77597424	"ASNS;ASRGL1"
"59"	"Thyroid cancer"	"2/37"	0.070523253	0.247190432	0	0	4.817826618	12.77597424	"TCF7L2;GADD45A"
"60"	"Dopaminergic synapse"	"4/132"	0.071304932	0.247190432	0	0	2.644935345	6.984718224	"DDC;GNG3;GNB4;GNG12"
"61"	"Chemokine signaling pathway"	"5/192"	0.077651049	0.262020257	0	0	2.266013844	5.790866865	"GNG3;RAP1A;GNB4;PIK3R3;GNG12"
"62"	"Apelin signaling pathway"	"4/137"	0.079298874	0.262020257	0	0	2.544853513	6.450011009	"GNG3;GNB4;RRAS2;GNG12"
"63"	"ErbB signaling pathway"	"3/85"	0.079361905	0.262020257	0	0	3.090442793	7.830368682	"PIK3R3;PAK3;PAK4"
"64"	"Fluid shear stress and atherosclerosis"	"4/139"	0.082616501	0.268503629	0	0	2.506896552	6.251061482	"BMP4;PDGFA;PIK3R3;GSTM5"
"65"	"Ubiquitin mediated proteolysis"	"4/140"	0.084300672	0.269762151	0	0	2.488336714	6.154566028	"UBE2S;NEDD4;UBE2E2;BRCA1"
"66"	"Apoptosis"	"4/142"	0.087719238	0.273990775	0	0	2.452023988	5.967280004	"TUBA1A;GADD45A;CASP3;PIK3R3"
"67"	"GABAergic synapse"	"3/89"	0.088256644	0.273990775	0	0	2.946102405	7.151682156	"GNG3;GNB4;GNG12"
"68"	"Type I diabetes mellitus"	"2/43"	0.091387912	0.27591134	0	0	4.111528038	9.837414909	"CPE;HSPD1"
"69"	"Epstein-Barr virus infection"	"5/202"	0.091607649	0.27591134	0	0	2.149889028	5.138751848	"GADD45A;CDK4;NEDD4;CASP3;PIK3R3"
"70"	"Morphine addiction"	"3/91"	0.092854778	0.27591134	0	0	2.878852907	6.842223065	"GNG3;GNB4;GNG12"
"71"	"Vasopressin-regulated water reabsorption"	"2/44"	0.095022836	0.278376758	0	0	4.013431013	9.446163913	"DYNLL1;DYNLL2"
"72"	"Circadian entrainment"	"3/97"	0.107221546	0.292745126	0	0	2.694274495	6.015932531	"GNG3;GNB4;GNG12"
"73"	"Fc gamma R-mediated phagocytosis"	"3/97"	0.107221546	0.292745126	0	0	2.694274495	6.015932531	"ARPC1A;PIK3R3;WASF1"
"74"	"Prostate cancer"	"3/97"	0.107221546	0.292745126	0	0	2.694274495	6.015932531	"TCF7L2;PDGFA;PIK3R3"
"75"	"Pathways of neurodegeneration"	"9/475"	0.110928877	0.292745126	0	0	1.641886143	3.61028767	"TUBB2B;TUBA1A;TUBB2A;NDUFA4;CASP3;MAPT;UQCR10;TUBB4B;TUBB4A"
"76"	"Non-alcoholic fatty liver disease"	"4/155"	0.11151573	0.292745126	0	0	2.239438228	4.912408462	"NDUFA4;CASP3;PIK3R3;UQCR10"
"77"	"Synthesis and degradation of ketone bodies"	"1/10"	0.111950883	0.292745126	0	0	9.340425532	20.45268354	"HMGCS1"
"78"	"Cellular senescence"	"4/156"	0.113454979	0.292745126	0	0	2.224591652	4.841488221	"GADD45A;CDK4;PIK3R3;RRAS2"
"79"	"Ether lipid metabolism"	"2/49"	0.113782439	0.292745126	0	0	3.585561011	7.793098832	"GAL3ST1;ENPP6"
"80"	"Sphingolipid metabolism"	"2/49"	0.113782439	0.292745126	0	0	3.585561011	7.793098832	"NEU4;GAL3ST1"
"81"	"AGE-RAGE signaling pathway in diabetic complications"	"3/100"	0.114710618	0.292745126	0	0	2.610548206	5.652731466	"CDK4;CASP3;PIK3R3"
"82"	"Hepatitis C"	"4/157"	0.115409136	0.292745126	0	0	2.209939148	4.771859191	"CLDN11;CDK4;CASP3;PIK3R3"
"83"	"Arginine and proline metabolism"	"2/50"	0.11764152	0.294812483	0	0	3.510683761	7.513260825	"PYCR1;CKB"
"84"	"Regulation of lipolysis in adipocytes"	"2/55"	0.137399893	0.340228306	0	0	3.178680858	6.30923547	"PIK3R3;MGLL"
"85"	"Legionellosis"	"2/57"	0.145496146	0.354124695	0	0	3.062781663	5.903835341	"CASP3;HSPD1"
"86"	"Influenza A"	"4/172"	0.146416941	0.354124695	0	0	2.011083744	3.863889093	"FDPS;CDK4;CASP3;PIK3R3"
"87"	"Viral myocarditis"	"2/60"	0.157817889	0.377311735	0	0	2.903919835	5.361546427	"CASP3;FYN"
"88"	"Glycerolipid metabolism"	"2/61"	0.161968002	0.38283346	0	0	2.85455599	5.196309495	"MGLL;AGPAT4"
"89"	"Cytosolic DNA-sensing pathway"	"2/63"	0.170326149	0.397481103	0	0	2.760683761	4.886521112	"POLR3E;POLR3H"
"90"	"Thyroid hormone signaling pathway"	"3/121"	0.171987016	0.397481103	0	0	2.143667709	3.773576072	"BMP4;THRA;PIK3R3"
"91"	"Platelet activation"	"3/124"	0.180752065	0.413147578	0	0	2.090199695	3.575556197	"RAP1A;PIK3R3;FYN"
"92"	"Phenylalanine metabolism"	"1/17"	0.182801847	0.413291133	0	0	5.25212766	8.925216339	"DDC"
"93"	"Acute myeloid leukemia"	"2/67"	0.187245881	0.416981447	0	0	2.59026956	4.339563172	"TCF7L2;PIK3R3"
"94"	"Fc epsilon RI signaling pathway"	"2/68"	0.191512556	0.416981447	0	0	2.550893551	4.216121718	"PIK3R3;FYN"
"95"	"Fatty acid biosynthesis"	"1/18"	0.192452975	0.416981447	0	0	4.942928661	8.145469139	"ACSL3"
"96"	"Other glycan degradation"	"1/18"	0.192452975	0.416981447	0	0	4.942928661	8.145469139	"NEU4"
"97"	"Human papillomavirus infection"	"6/331"	0.197910882	0.424386221	0	0	1.56032107	2.52762408	"TCF7L2;CDK4;CASP3;PIK3R3;TNR;COL9A3"
"98"	"Natural killer cell mediated cytotoxicity"	"3/131"	0.201648614	0.427988895	0	0	1.975187768	3.162727204	"CASP3;PIK3R3;FYN"
"99"	"Oxidative phosphorylation"	"3/133"	0.207721651	0.436425287	0	0	1.944602179	3.056051826	"PPA1;NDUFA4;UQCR10"
"100"	"Proteoglycans in cancer"	"4/205"	0.223880286	0.465670996	0	0	1.678075142	2.511480767	"CASP3;PDCD4;PIK3R3;RRAS2"
"101"	"Measles"	"3/139"	0.226176013	0.465788226	0	0	1.858242868	2.762169803	"CDK4;CASP3;PIK3R3"
"102"	"Rap1 signaling pathway"	"4/210"	0.236460809	0.481934257	0	0	1.636926682	2.360403745	"RAP1A;PDGFA;PIK3R3;PFN2"
"103"	"Signaling pathways regulating pluripotency of stem cells"	"3/143"	0.238650137	0.481934257	0	0	1.804782342	2.585813925	"SOX2;BMP4;PIK3R3"
"104"	"Lipid and atherosclerosis"	"4/215"	0.249205778	0.498411557	0	0	1.597728387	2.220005735	"RAP1A;CASP3;PIK3R3;HSPD1"
"105"	"Gastric cancer"	"3/149"	0.257570023	0.509220993	0	0	1.730084073	2.346796176	"TCF7L2;GADD45A;PIK3R3"
"106"	"Human T-cell leukemia virus 1 infection"	"4/219"	0.259506852	0.509220993	0	0	1.567682438	2.114759983	"FDPS;CDK4;PIK3R3;RAN"
"107"	"Maturity onset diabetes of the young"	"1/26"	0.265685624	0.516472989	0	0	3.359829787	4.453257948	"NKX2-2"
"108"	"Cardiac muscle contraction"	"2/87"	0.27409031	0.526551289	0	0	1.978783308	2.561134546	"TPM1;UQCR10"
"109"	"Cushing syndrome"	"3/155"	0.276685026	0.526551289	0	0	1.661283036	2.134541885	"TCF7L2;RAP1A;CDK4"
"110"	"ECM-receptor interaction"	"2/88"	0.278464624	0.526551289	0	0	1.955674816	2.500260339	"TNR;COL9A3"
"111"	"Butanoate metabolism"	"1/28"	0.282935892	0.530186177	0	0	3.110638298	3.927289523	"HMGCS1"
"112"	"Thermogenesis"	"4/232"	0.293504822	0.545080383	0	0	1.477313975	1.810981899	"NDUFA4;ACSL3;UQCR10;MGLL"
"113"	"Pentose phosphate pathway"	"1/30"	0.2997826	0.551028349	0	0	2.895818048	3.488585443	"TALDO1"
"114"	"Hippo signaling pathway"	"3/163"	0.302373116	0.551028349	0	0	1.577575107	1.886927398	"SOX2;BMP4;TCF7L2"
"115"	"IL-17 signaling pathway"	"2/94"	0.304655097	0.551028349	0	0	1.827573393	2.172207994	"TRAF4;CASP3"
"116"	"Glycerophospholipid metabolism"	"2/98"	0.322024226	0.577422749	0	0	1.751068376	1.984185485	"PCYT2;AGPAT4"
"117"	"Shigellosis"	"4/246"	0.330714624	0.58793711	0	0	1.390852095	1.538977061	"ARPC1A;PIK3R3;WASF1;PFN2"
"118"	"Melanogenesis"	"2/101"	0.334981347	0.588260696	0	0	1.697746698	1.856792338	"TCF7L2;DCT"
"119"	"Amoebiasis"	"2/102"	0.339284765	0.588260696	0	0	1.680683761	1.816677144	"CASP3;PIK3R3"
"120"	"Nicotinate and nicotinamide metabolism"	"1/35"	0.340194952	0.588260696	0	0	2.469336671	2.662528778	"SIRT2"
"121"	"Protein digestion and absorption"	"2/103"	0.343579682	0.588260696	0	0	1.663958704	1.777667358	"SLC1A1;COL9A3"
"122"	"Endocytosis"	"4/252"	0.346757044	0.588260696	0	0	1.356785317	1.437013263	"SH3GL3;NEDD4;ARPC1A;AP2A1"
"123"	"C-type lectin receptor signaling pathway"	"2/104"	0.3478657	0.588260696	0	0	1.647561589	1.739724196	"PIK3R3;RRAS2"
"124"	"Aldosterone-regulated sodium reabsorption"	"1/37"	0.355701815	0.596661109	0	0	2.331914894	2.410412973	"PIK3R3"
"125"	"Drug metabolism"	"2/108"	0.364913192	0.607215551	0	0	1.585066925	1.597899284	"GSTM5;NME1"
"126"	"Glycine	serine and threonine metabolism"	"1/40"	0.378284253	0.6170163	0	0	2.152209493	2.092183024	"PSAT1"
"127"	"TNF signaling pathway"	"2/112"	0.381789129	0.6170163	0	0	1.527117327	1.470441178	"CASP3;PIK3R3"
"128"	"Bladder cancer"	"1/41"	0.385635187	0.6170163	0	0	2.098297872	1.999391385	"CDK4"
"129"	"Ferroptosis"	"1/41"	0.385635187	0.6170163	0	0	2.098297872	1.999391385	"ACSL3"
"130"	"Homologous recombination"	"1/41"	0.385635187	0.6170163	0	0	2.098297872	1.999391385	"BRCA1"
"131"	"Tryptophan metabolism"	"1/42"	0.392899571	0.62384054	0	0	2.047016087	1.912324976	"DDC"
"132"	"Fatty acid degradation"	"1/43"	0.400078418	0.630426599	0	0	1.998176292	1.830518721	"ACSL3"
"133"	"Sphingolipid signaling pathway"	"2/119"	0.410848145	0.64062737	0	0	1.435239974	1.276691325	"PIK3R3;FYN"
"134"	"AMPK signaling pathway"	"2/120"	0.414945685	0.64062737	0	0	1.423004491	1.251685631	"PIK3R3;HMGCR"
"135"	"Type II diabetes mellitus"	"1/46"	0.421111715	0.64062737	0	0	1.864680851	1.61268252	"PIK3R3"
"136"	"Carbohydrate digestion and absorption"	"1/47"	0.42795833	0.64062737	0	0	1.824051804	1.54812648	"PIK3R3"
"137"	"Pyruvate metabolism"	"1/47"	0.42795833	0.64062737	0	0	1.824051804	1.54812648	"ACYP2"
"138"	"Diabetic cardiomyopathy"	"3/203"	0.43021483	0.64062737	0	0	1.259484979	1.062338538	"NDUFA4;PIK3R3;UQCR10"
"139"	"Viral carcinogenesis"	"3/203"	0.43021483	0.64062737	0	0	1.259484979	1.062338538	"CDK4;CASP3;PIK3R3"
"140"	"Cell cycle"	"2/124"	0.431191499	0.64062737	0	0	1.376068376	1.157552811	"GADD45A;CDK4"
"141"	"Valine	leucine and isoleucine degradation"	"1/48"	0.434724309	0.641295434	0	0	1.785151652	1.487108485	"HMGCS1"
"142"	"Cocaine addiction"	"1/49"	0.441410595	0.644680876	0	0	1.74787234	1.42937466	"DDC"
"143"	"Osteoclast differentiation"	"2/127"	0.443218103	0.644680876	0	0	1.342837607	1.092657963	"PIK3R3;FYN"
"144"	"Cysteine and methionine metabolism"	"1/50"	0.448018125	0.647137292	0	0	1.712114633	1.374693802	"PSAT1"
"145"	"FoxO signaling pathway"	"2/131"	0.459032968	0.658474878	0	0	1.300934208	1.012950626	"GADD45A;PIK3R3"
"146"	"Endocrine and other factor-regulated calcium reabsorption"	"1/53"	0.467377358	0.660839818	0	0	1.61309329	1.226948277	"AP2A1"
"147"	"Glycosaminoglycan biosynthesis"	"1/53"	0.467377358	0.660839818	0	0	1.61309329	1.226948277	"UST"
"148"	"cAMP signaling pathway"	"3/216"	0.470212947	0.660839818	0	0	1.181829172	0.891772375	"RAP1A;PIK3R3;RRAS2"
"149"	"Fanconi anemia pathway"	"1/54"	0.473678991	0.661243155	0	0	1.582577278	1.182541974	"BRCA1"
"150"	"Autophagy"	"2/137"	0.482260172	0.664305402	0	0	1.242735043	0.906291292	"PIK3R3;RRAS2"
"151"	"Yersinia infection"	"2/137"	0.482260172	0.664305402	0	0	1.242735043	0.906291292	"ARPC1A;PIK3R3"
"152"	"Pyrimidine metabolism"	"1/56"	0.486060393	0.665135275	0	0	1.524874275	1.100078454	"NME1"
"153"	"Glutathione metabolism"	"1/57"	0.492141895	0.669055648	0	0	1.497568389	1.061758316	"GSTM5"
"154"	"VEGF signaling pathway"	"1/59"	0.504090753	0.680849849	0	0	1.445781365	0.990358732	"PIK3R3"
"155"	"GnRH secretion"	"1/64"	0.532752281	0.71491919	0	0	1.330699088	0.837939521	"PIK3R3"
"156"	"Long-term potentiation"	"1/67"	0.549151061	0.729907725	0	0	1.270019342	0.761226375	"RAP1A"
"157"	"Mitophagy"	"1/68"	0.554488946	0.729907725	0	0	1.251000318	0.737725404	"RRAS2"
"158"	"Adipocytokine signaling pathway"	"1/69"	0.559763897	0.729907725	0	0	1.232540676	0.715169644	"ACSL3"
"159"	"Amphetamine addiction"	"1/69"	0.559763897	0.729907725	0	0	1.232540676	0.715169644	"DDC"
"160"	"Central carbon metabolism in cancer"	"1/70"	0.564976653	0.729907725	0	0	1.214616096	0.693510411	"PIK3R3"
"161"	"Prolactin signaling pathway"	"1/70"	0.564976653	0.729907725	0	0	1.214616096	0.693510411	"PIK3R3"
"162"	"Hepatitis B"	"2/162"	0.572107149	0.730050841	0	0	1.047222222	0.584799239	"CASP3;PIK3R3"
"163"	"JAK-STAT signaling pathway"	"2/162"	0.572107149	0.730050841	0	0	1.047222222	0.584799239	"PDGFA;PIK3R3"
"164"	"Wnt signaling pathway"	"2/166"	0.585395488	0.742452814	0	0	1.021471753	0.546965041	"TCF7L2;PRICKLE1"
"165"	"Metabolism of xenobiotics by cytochrome P450"	"1/76"	0.594987385	0.745526362	0	0	1.117106383	0.580018474	"GSTM5"
"166"	"Pertussis"	"1/76"	0.594987385	0.745526362	0	0	1.117106383	0.580018474	"CASP3"
"167"	"Arrhythmogenic right ventricular cardiomyopathy"	"1/77"	0.599784749	0.747037292	0	0	1.102351624	0.563504997	"TCF7L2"
"168"	"RNA degradation"	"1/79"	0.609210381	0.754260471	0	0	1.073977087	0.532254042	"HSPD1"
"169"	"B cell receptor signaling pathway"	"1/81"	0.618414943	0.761126084	0	0	1.047021277	0.503193838	"PIK3R3"
"170"	"Peroxisome"	"1/82"	0.622935941	0.762180446	0	0	1.034042553	0.489424323	"ACSL3"
"171"	"Tuberculosis"	"2/180"	0.629494284	0.765700649	0	0	0.940459042	0.435280658	"CASP3;HSPD1"
"172"	"Complement and coagulation cascades"	"1/85"	0.636181393	0.769335638	0	0	0.996960486	0.450896861	"CLU"
"173"	"RNA transport"	"2/186"	0.647250363	0.776732745	0	0	0.909513192	0.395658338	"CYFIP2;RAN"
"174"	"PD-L1 expression and PD-1 checkpoint pathway in cancer"	"1/89"	0.653123983	0.776732745	0	0	0.951450677	0.405306858	"PIK3R3"
"175"	"Bile secretion"	"1/90"	0.6572354	0.776732745	0	0	0.940712407	0.394829255	"HMGCR"
"176"	"Hypertrophic cardiomyopathy"	"1/90"	0.6572354	0.776732745	0	0	0.940712407	0.394829255	"TPM1"
"177"	"Transcriptional misregulation in cancer"	"2/192"	0.664328534	0.780679859	0	0	0.880521817	0.360114467	"GADD45A;PDGFA"
"178"	"TGF-beta signaling pathway"	"1/94"	0.673201462	0.785477122	0	0	0.900068634	0.35616674	"BMP4"
"179"	"Dilated cardiomyopathy"	"1/96"	0.680904553	0.785477122	0	0	0.881030235	0.338609116	"TPM1"
"180"	"Phosphatidylinositol signaling system"	"1/97"	0.684688024	0.785477122	0	0	0.871808511	0.330234075	"PIK3R3"
"181"	"Inflammatory mediator regulation of TRP channels"	"1/98"	0.688426822	0.785477122	0	0	0.862776925	0.322114532	"PIK3R3"
"182"	"Hematopoietic cell lineage"	"1/99"	0.692121473	0.785477122	0	0	0.853929657	0.314240819	"CD9"
"183"	"Progesterone-mediated oocyte maturation"	"1/100"	0.695772496	0.785477122	0	0	0.845261122	0.306603719	"PIK3R3"
"184"	"Chagas disease"	"1/102"	0.702945703	0.785477122	0	0	0.828439014	0.292004561	"PIK3R3"
"185"	"Longevity regulating pathway"	"1/102"	0.702945703	0.785477122	0	0	0.828439014	0.292004561	"PIK3R3"
"186"	"Pancreatic secretion"	"1/102"	0.702945703	0.785477122	0	0	0.828439014	0.292004561	"RAP1A"
"187"	"NF-kappa B signaling pathway"	"1/104"	0.709950476	0.785477122	0	0	0.812270192	0.278251329	"GADD45A"
"188"	"Toll-like receptor signaling pathway"	"1/104"	0.709950476	0.785477122	0	0	0.812270192	0.278251329	"PIK3R3"
"189"	"Insulin resistance"	"1/108"	0.723470381	0.791435785	0	0	0.781745874	0.253047756	"PIK3R3"
"190"	"Ribosome biogenesis in eukaryotes"	"1/108"	0.723470381	0.791435785	0	0	0.781745874	0.253047756	"RAN"
"191"	"HIF-1 signaling pathway"	"1/109"	0.72675113	0.791435785	0	0	0.774468085	0.247187896	"PIK3R3"
"192"	"Toxoplasmosis"	"1/112"	0.736362633	0.797726186	0	0	0.753421507	0.230571522	"CASP3"
"193"	"Growth hormone synthesis	secretion and action"	"1/119"	0.757500315	0.816373397	0	0	0.708474576	0.196765583	"PIK3R3"
"194"	"Coronavirus disease"	"2/232"	0.761692683	0.816660196	0	0	0.725901152	0.197599083	"PIK3R3;RPSA"
"195"	"Chemical carcinogenesis"	"2/239"	0.775979455	0.825588534	0	0	0.70420859	0.178607885	"PIK3R3;GSTM5"
"196"	"Calcium signaling pathway"	"2/240"	0.777958427	0.825588534	0	0	0.701213819	0.176062303	"NTRK2;PDGFA"
"197"	"Purine metabolism"	"1/129"	0.784802218	0.828623661	0	0	0.652792553	0.158187006	"NME1"
"198"	"Estrogen signaling pathway"	"1/137"	0.804421905	0.840802795	0	0	0.614142678	0.133656725	"PIK3R3"
"199"	"Insulin signaling pathway"	"1/137"	0.804421905	0.840802795	0	0	0.614142678	0.133656725	"PIK3R3"
"200"	"Spinocerebellar ataxia"	"1/143"	0.817958245	0.850676575	0	0	0.588013185	0.118157715	"PIK3R3"
"201"	"Adrenergic signaling in cardiomyocytes"	"1/150"	0.832575756	0.861570932	0	0	0.560188491	0.102643933	"TPM1"
"202"	"mTOR signaling pathway"	"1/154"	0.840397526	0.865359828	0	0	0.54543179	0.094839818	"PIK3R3"
"203"	"Ribosome"	"1/158"	0.847855347	0.868738484	0	0	0.531427023	0.0877095	"RPSA"
"204"	"NOD-like receptor signaling pathway"	"1/181"	0.884475708	0.901818369	0	0	0.462978723	0.056835374	"PANX1"
"205"	"Neutrophil extracellular trap formation"	"1/189"	0.895034517	0.908132583	0	0	0.443096424	0.04913629	"PIK3R3"
"206"	"Neuroactive ligand-receptor interaction"	"2/341"	0.913278862	0.922145647	0	0	0.489751153	0.044427291	"THRA;GLRB"
"207"	"Cytokine-cytokine receptor interaction"	"1/295"	0.970630071	0.975319105	0	0	0.28180634	0.008400608	"BMP4"
"208"	"Herpes simplex virus 1 infection"	"2/498"	0.982159024	0.982159024	0	0	0.332023711	0.005977106	"CASP3;PIK3R3"
