## Supplementary Table 4 for "Remote neuronal activity drives glioma infiltration via Sema4f"

### Sheet: KEGG_2021_Human_table (1)
Term	Overlap	P-value	Adjusted P-value	Old P-value	Old Adjusted P-value	Odds Ratio	Combined Score	Genes
ECM-receptor interaction	13/88	0.00121022	0.212348	0	0	2.93885	19.7401	ITGA2;HSPG2;FRAS1;COL4A2;COL4A1;COL4A4;COL6A2;COL4A3;COL6A1;ITGA11;ITGA6;COL9A2;AGRN
Notch signaling pathway	1959-10-01	0.00151138	0.212348	0	0	3.45562	22.4434	LFNG;TLE3;NOTCH3;HEYL;NOTCH1;MAML2;MFNG;HES1;DLL1;HES5
Glycosphingolipid biosynthesis	1945-08-01	0.00322768	0.302326	0	0	3.65685	20.9757	FUT6;FUT5;B3GALNT1;FUT7;GCNT2;B3GNT2;FUT3;ST3GAL3
Protein digestion and absorption	13/103	0.00498675	0.350319	0	0	2.44709	12.972	COL18A1;COL27A1;SLC1A1;ATP1A3;COL4A2;SLC7A8;COL4A1;COL4A4;COL6A2;COL4A3;COL6A1;COL9A2;KCNN4
Ribosome	16/158	0.016116	0.81122	0	0	1.90877	7.87929	RPL5;RPS9;RPS8;RPS5;RPL22;RPL11;RPL13A;RPL35A;MRPS6;RPS28;RPS15A;RPL18A;RPS29;RPL36;RPL37;RPL26
Cocaine addiction	1949-07-01	0.0187627	0.81122	0	0	2.81555	11.1943	DDC;GRIN3B;PPP1R1B;DRD2;RGS9;GNAI2;GRIN2D
Human papillomavirus infection	28/331	0.0202083	0.81122	0	0	1.56901	6.12176	NOTCH3;NOTCH1;MAML2;LFNG;TERT;HES1;HES2;HES5;HES4;HES6;ATP6AP1;ITGA2;HLA-B;HLA-C;FZD8;HEYL;COL4A2;PPP2R2C;COL4A1;COL4A4;MFNG;COL6A2;COL4A3;ITGA11;COL6A1;ITGA6;COL9A2;ATP6V1B1
Synaptic vesicle cycle	1978-09-01	0.0302068	0.999987	0	0	2.20427	7.71424	SLC6A5;SLC1A1;SLC1A2;CACNA1A;SLC6A11;STX3;CPLX2;CPLX1;ATP6V1B1
Cell adhesion molecules	14/148	0.0387199	0.999987	0	0	1.76744	5.74667	SDC3;HLA-B;HLA-C;L1CAM;CLDN1;CLDN5;CLDN4;VCAN;ALCAM;CLDN3;ITGA6;CDH15;ICOSLG;JAM2
Mineral absorption	1960-07-01	0.0499117	0.999987	0	0	2.22988	6.68408	SLC34A3;TF;VDR;ATP2B4;ATP1A3;ATP2B2;STEAP2
Axon guidance	16/182	0.0503773	0.999987	0	0	1.63071	4.87291	EPHB6;SEMA5B;ROBO3;SEMA4B;SEMA3B;UNC5D;SEMA3F;L1CAM;NTN1;NFATC4;GNAI2;EFNB1;SMO;RRAS;PLXNC1;NGEF
cAMP signaling pathway	18/216	0.0609401	0.999987	0	0	1.53821	4.3037	GLP1R;ADCYAP1R1;ATP2B4;ATP1A3;NFATC1;ATP2B2;GLI1;TSHR;GRIN2D;GNAI2;GRIN3B;RRAS;PPP1R1B;FXYD1;NPPA;DRD2;AMH;RAPGEF3
Glycine, serine and threonine metabolism	1940-05-01	0.0714221	0.999987	0	0	2.4099	6.36008	DMGDH;BHMT;CBS;GLYCTK;AMT
Glycosaminoglycan biosynthesis	1953-06-01	0.0751615	0.999987	0	0	2.15408	5.57502	CHST6;XYLT1;B3GNT2;B3GALT6;HS6ST2;ST3GAL3
Pentose phosphate pathway	2022-04-30	0.0848115	0.999987	0	0	2.59419	6.40071	PFKL;GLYCTK;IDNK;PGLS
PPAR signaling pathway	1974-07-01	0.120602	0.999987	0	0	1.76263	3.72841	FABP6;ACSL6;PLIN4;LPL;PLIN2;SLC27A5;PLIN5
Arginine and proline metabolism	1950-05-01	0.147363	0.999987	0	0	1.87337	3.58723	P4HA2;CKMT1A;CKMT1B;AZIN2;PRODH
TGF-beta signaling pathway	1994-08-01	0.157119	0.999987	0	0	1.5692	2.9042	LEFTY1;TGFB2;ID2;ID1;ID4;BMP8B;ID3;AMH
Non-homologous end-joining	2022-02-13	0.163088	0.999987	0	0	3.06282	5.55432	POLM;DNTT
Endocrine and other factor-regulated calcium reabsorption	1953-05-01	0.174977	0.999987	0	0	1.75601	3.0609	KLK1;VDR;ATP2B4;ATP1A3;ATP2B2
Retinol metabolism	1968-06-01	0.181132	0.999987	0	0	1.63163	2.78769	ALDH1A3;CYP26A1;CYP26B1;CYP1A1;DHRS4L2;DHRS4
Ferroptosis	1941-04-01	0.196278	0.999987	0	0	1.82188	2.96643	STEAP3;TF;ACSL6;CP
Butanoate metabolism	2022-03-28	0.205721	0.999987	0	0	2.02177	3.1969	BDH1;ABAT;ACADS
Type I diabetes mellitus	1943-04-01	0.220025	0.999987	0	0	1.72827	2.61662	PTPRN2;ICA1;HLA-B;HLA-C
Coronavirus disease	16/232	0.231499	0.999987	0	0	1.24988	1.82881	RPL5;RPS9;RPS8;RPS5;RPL22;RPL11;RPL13A;RPL35A;C2;RPS28;RPS15A;RPL18A;RPS29;RPL36;RPL37;RPL26
Pathways in cancer	34/531	0.234915	0.999987	0	0	1.15575	1.67413	NOTCH3;CEBPA;NOTCH1;LPAR1;SLC2A1;LPAR2;TGFA;GLI1;DLL1;GNAI2;TERT;HES1;BID;HES5;GSTM4;NQO1;GSTM2;TGFB2;GSTM1;JUP;CDKN2A;ITGA2;PLEKHG5;FZD8;IGF1;HEYL;SMO;COL4A2;COL4A1;COL4A4;COL4A3;ITGA6;FGFR4;FGFR3
Glyoxylate and dicarboxylate metabolism	2022-03-30	0.235689	0.999987	0	0	1.87181	2.70522	GLYCTK;AMT;ACSS1
Phenylalanine metabolism	2022-02-17	0.246592	0.999987	0	0	2.2456	3.14388	DDC;PAH
Glycerolipid metabolism	1961-05-01	0.256531	0.999987	0	0	1.50451	2.04689	DGAT2;GLYCTK;AKR1A1;LPL;CEL
Type II diabetes mellitus	1946-04-01	0.256927	0.999987	0	0	1.60457	2.18054	SOCS1;ABCC8;PRKCD;CACNA1A
Arrhythmogenic right ventricular cardiomyopathy	1977-06-01	0.263001	0.999987	0	0	1.42413	1.90206	JUP;ITGA2;LMNA;ITGA11;DSG2;ITGA6
Fatty acid biosynthesis	2022-02-18	0.267842	0.999987	0	0	2.10513	2.77321	ACSL6;HSD17B8
Signaling pathways regulating pluripotency of stem cells	10/143	0.282075	0.999987	0	0	1.26744	1.60406	LEFTY1;ID2;ID1;ID4;FZD8;ID3;IGF1;FGFR4;KLF4;FGFR3
Phenylalanine, tyrosine and tryptophan biosynthesis	2022-01-06	0.292809	0.999987	0	0	3.36717	4.13568	PAH
Propanoate metabolism	1934-03-01	0.29743	0.999987	0	0	1.62994	1.97642	ABAT;ACSS1;ACADS
Cysteine and methionine metabolism	1950-04-01	0.307765	0.999987	0	0	1.46473	1.72606	BHMT;CBS;MRI1;BCAT1
One carbon pool by folate	2022-02-20	0.310244	0.999987	0	0	1.87103	2.18985	ALDH1L1;AMT
Dopaminergic synapse	9/132	0.322338	0.999987	0	0	1.23299	1.39593	KCNJ5;DDC;PPP2R2C;KIF5A;PPP1R1B;CACNA1A;DRD2;DRD4;GNAI2
AGE-RAGE signaling pathway in diabetic complications	7/100	0.329286	0.999987	0	0	1.26809	1.40864	TGFB2;COL4A2;COL4A1;COL4A4;PRKCD;COL4A3;NFATC1
Focal adhesion	13/201	0.339003	0.999987	0	0	1.16537	1.26063	SHC2;ITGA2;IGF1;MYLK;COL4A2;COL4A1;COL4A4;COL6A2;COL4A3;ITGA11;COL6A1;ITGA6;COL9A2
Hepatocellular carcinoma	11/168	0.342957	0.999987	0	0	1.18061	1.26343	GSTM4;NQO1;SHC2;TGFB2;GSTM2;GSTM1;TERT;PHF10;CDKN2A;TGFA;FZD8
Alanine, aspartate and glutamate metabolism	1937-03-01	0.344335	0.999987	0	0	1.48589	1.58416	GPT;ABAT;ASS1
Renin secretion	1969-05-01	0.3451	0.999987	0	0	1.31589	1.4	ADCYAP1R1;NPPA;CLCA4;AQP1;GNAI2
Amoebiasis	7/102	0.347687	0.999987	0	0	1.24127	1.31134	TGFB2;COL4A2;COL4A1;COL4A4;COL4A3;HSPB1;SERPINB6
Arginine biosynthesis	2022-02-22	0.352112	0.999987	0	0	1.68375	1.75751	GPT;ASS1
Insulin secretion	1986-06-01	0.352254	0.999987	0	0	1.26331	1.31814	GLP1R;ADCYAP1R1;ABCC8;SLC2A1;ATP1A3;KCNN4
Riboflavin metabolism	2022-01-08	0.369954	0.999987	0	0	2.40487	2.39134	BLVRB
Sulfur relay system	2022-01-08	0.369954	0.999987	0	0	2.40487	2.39134	CTU1
Proximal tubule bicarbonate reclamation	2022-02-23	0.372722	0.999987	0	0	1.60349	1.58252	ATP1A3;AQP1
Nicotine addiction	1940-03-01	0.39095	0.999987	0	0	1.36519	1.28215	GRIN3B;CACNA1A;GRIN2D
Hypertrophic cardiomyopathy	1990-06-01	0.392836	0.999987	0	0	1.20289	1.12394	TGFB2;ITGA2;LMNA;ITGA11;ITGA6;IGF1
Rap1 signaling pathway	13/210	0.398067	0.999987	0	0	1.11159	1.02393	CSF1;LPAR1;LPAR2;IGF1;RAP1GAP;GNAI2;RRAS;ID1;DRD2;FGFR4;FGFR3;RAPGEF3;LAT
Glutathione metabolism	1957-04-01	0.398244	0.999987	0	0	1.2708	1.17001	GSTM4;GSTM2;GSTM1;GPX7
Small cell lung cancer	1992-06-01	0.413122	0.999987	0	0	1.17479	1.03853	COL4A2;COL4A1;ITGA2;COL4A4;COL4A3;ITGA6
Th1 and Th2 cell differentiation	1992-06-01	0.413122	0.999987	0	0	1.17479	1.03853	NOTCH3;NOTCH1;MAML2;NFATC1;DLL1;LAT
Folate biosynthesis	2022-02-26	0.432791	0.999987	0	0	1.40283	1.17487	PAH;PCBD1
Glycosylphosphatidylinositol (GPI)-anchor biosynthesis	2022-02-26	0.432791	0.999987	0	0	1.40283	1.17487	PIGZ;PIGL
Maturity onset diabetes of the young	2022-02-26	0.432791	0.999987	0	0	1.40283	1.17487	HES1;NEUROG3
Synthesis and degradation of ketone bodies	2022-01-10	0.438691	0.999987	0	0	1.87025	1.54102	BDH1
Breast cancer	9/147	0.442912	0.999987	0	0	1.09809	0.894268	NOTCH3;HEYL;SHC2;NOTCH1;FZD8;HES1;IGF1;DLL1;HES5
Neuroactive ligand-receptor interaction	20/341	0.451624	0.999987	0	0	1.04918	0.834001	GLP1R;NPB;UCN;VIPR1;ADCYAP1R1;PTGIR;GPR35;LPAR1;LPAR2;ADM;LTB4R;TSHR;GRIN2D;P2RX6;GRIN3B;MC1R;P2RX4;TAC3;DRD2;DRD4
Dilated cardiomyopathy	1996-06-01	0.453426	0.999987	0	0	1.12234	0.887687	TGFB2;ITGA2;LMNA;ITGA11;ITGA6;IGF1
Natural killer cell mediated cytotoxicity	8/131	0.454772	0.999987	0	0	1.09501	0.862821	SHC2;HLA-B;HLA-C;NFATC1;BID;LAT;MICA;MICB
Leukocyte transendothelial migration	7/114	0.458893	0.999987	0	0	1.10135	0.857886	CLDN5;CLDN4;CLDN3;CLDN1;RAPGEF3;JAM2;GNAI2
cGMP-PKG signaling pathway	10/167	0.462602	0.999987	0	0	1.07232	0.826639	KCNJ8;NPR2;NPPA;ATP2B4;ATP1A3;NFATC1;ATP2B2;MYLK;NFATC4;GNAI2
Circadian entrainment	1997-06-01	0.463411	0.999987	0	0	1.10995	0.853708	KCNJ5;ADCYAP1R1;RASD1;CACNA1H;GRIN2D;GNAI2
ABC transporters	1945-03-01	0.466449	0.999987	0	0	1.20235	0.91692	ABCC8;ABCA4;ABCG1
Ubiquinone and other terpenoid-quinone biosynthesis	2022-01-11	0.470196	0.999987	0	0	1.68314	1.27011	NQO1
Phototransduction	2022-02-28	0.471082	0.999987	0	0	1.29478	0.974612	GUCA1B;RGS9
Aldosterone synthesis and secretion	1998-06-01	0.473348	0.999987	0	0	1.09783	0.821091	KCNJ5;NPPA;ATP2B4;ATP1A3;ATP2B2;CACNA1H
Hematopoietic cell lineage	1999-06-01	0.483232	0.999987	0	0	1.08596	0.789775	CSF1;IL11RA;CD5;ITGA2;DNTT;ITGA6
Other types of O-glycan biosynthesis	1947-03-01	0.495492	0.999987	0	0	1.14757	0.805833	LFNG;MFNG;ST3GAL3
Pyruvate metabolism	1947-03-01	0.495492	0.999987	0	0	1.14757	0.805833	LDHD;AKR1A1;ACSS1
beta-Alanine metabolism	1930-02-01	0.507775	0.999987	0	0	1.20217	0.81473	ABAT;ACADS
Valine, leucine and isoleucine degradation	1948-03-01	0.509713	0.999987	0	0	1.12201	0.756133	ABAT;BCAT1;ACADS
Glycolysis / Gluconeogenesis	1967-04-01	0.522804	0.999987	0	0	1.06852	0.692987	PFKL;AKR1A1;ENO2;ACSS1
Galactose metabolism	1931-02-01	0.525487	0.999987	0	0	1.16065	0.746799	PFKL;GALT
Cholesterol metabolism	1950-03-01	0.537505	0.999987	0	0	1.07415	0.666854	LPL;APOE;LDLRAP1
Amphetamine addiction	1969-04-01	0.546276	0.999987	0	0	1.03553	0.626113	DDC;GRIN3B;PPP1R1B;GRIN2D
Pathogenic Escherichia coli infection	11/197	0.550492	0.999987	0	0	0.994996	0.593956	MYO1D;CLDN5;CLDN4;BAIAP2L1;CLDN3;MYO5B;LPAR1;LPAR2;TLR5;MYO1H;CLDN1
Ovarian steroidogenesis	1951-03-01	0.551058	0.999987	0	0	1.05172	0.626736	CYP2J2;CYP1A1;IGF1
Fructose and mannose metabolism	1933-02-01	0.559596	0.999987	0	0	1.08566	0.630268	PFKFB2;PFKL
SNARE interactions in vesicular transport	1933-02-01	0.559596	0.999987	0	0	1.08566	0.630268	STX3;USE1
Hippo signaling pathway	9/163	0.568092	0.999987	0	0	0.983162	0.555951	CRB2;TGFB2;PPP2R2C;ID2;ID1;FZD8;BMP8B;DCHS1;AMH
Pentose and glucuronate interconversions	1934-02-01	0.575981	0.999987	0	0	1.05167	0.580188	AKR1A1;CRYL1
Autoimmune thyroid disease	1953-03-01	0.577445	0.999987	0	0	1.00954	0.554384	HLA-B;HLA-C;TSHR
HIF-1 signaling pathway	6/109	0.578147	0.999987	0	0	0.980008	0.536973	TF;PFKL;NPPA;SLC2A1;IGF1;ENO2
Thiamine metabolism	2022-01-15	0.579511	0.999987	0	0	1.20199	0.65577	AK4
p53 signaling pathway	1973-04-01	0.591336	0.999987	0	0	0.975292	0.51239	STEAP3;CDKN2A;IGF1;BID
Regulation of lipolysis in adipocytes	1955-03-01	0.602834	0.999987	0	0	0.970612	0.49124	NPPA;TSHR;GNAI2
Tyrosine metabolism	1936-02-01	0.607399	0.999987	0	0	0.989706	0.493436	DDC;DCT
PI3K-Akt signaling pathway	19/354	0.612669	0.999987	0	0	0.953484	0.467141	CSF1;ITGA2;LPAR1;LPAR2;TGFA;IGF1;COL4A2;PPP2R2C;COL4A1;COL4A4;COL6A2;COL4A3;ITGA11;COL6A1;ITGA6;COL9A2;PKN1;FGFR4;FGFR3
Glioma	1975-04-01	0.612849	0.999987	0	0	0.947719	0.464038	SHC2;CDKN2A;TGFA;IGF1
Serotonergic synapse	6/113	0.613578	0.999987	0	0	0.943172	0.460689	CYP2J2;KCNJ5;DDC;CACNA1A;RAPGEF3;GNAI2
Hedgehog signaling pathway	1956-03-01	0.615144	0.999987	0	0	0.952248	0.462696	SMO;GAS1;GLI1
Glutamatergic synapse	6/114	0.622172	0.999987	0	0	0.934389	0.443404	GRIN3B;SLC1A1;SLC1A2;CACNA1A;GRIN2D;GNAI2
Aldosterone-regulated sodium reabsorption	1937-02-01	0.622432	0.999987	0	0	0.961378	0.45581	ATP1A3;IGF1
Gastric acid secretion	1976-04-01	0.623338	0.999987	0	0	0.934506	0.441709	ATP1A3;SLC26A7;MYLK;GNAI2
Metabolism of xenobiotics by cytochrome P450	1976-04-01	0.623338	0.999987	0	0	0.934506	0.441709	GSTM4;GSTM2;GSTM1;CYP1A1
Primary bile acid biosynthesis	2022-01-17	0.625401	0.999987	0	0	1.05163	0.493595	SLC27A5
Allograft rejection	1938-02-01	0.637015	0.999987	0	0	0.934623	0.42148	HLA-B;HLA-C
Oxytocin signaling pathway	8/154	0.639005	0.999987	0	0	0.921374	0.412632	KCNJ4;KCNJ5;NPR2;NPPA;NFATC1;MYLK;NFATC4;GNAI2
Other glycan degradation	2022-01-18	0.646433	0.999987	0	0	0.989715	0.431798	MAN2B1
Inflammatory mediator regulation of TRP channels	1998-05-01	0.649462	0.999987	0	0	0.90416	0.390245	CYP2J2;ASIC4;PRKCD;IGF1;ASIC2
Various types of N-glycan biosynthesis	1939-02-01	0.651152	0.999987	0	0	0.909315	0.390108	MGAT4A;ST3GAL3
Long-term depression	1960-03-01	0.661764	0.999987	0	0	0.885236	0.365467	CACNA1A;IGF1;GNAI2
Viral myocarditis	1960-03-01	0.661764	0.999987	0	0	0.885236	0.365467	HLA-B;HLA-C;BID
Glycosaminoglycan degradation	2022-01-19	0.666286	0.999987	0	0	0.934681	0.379514	HPSE2
Viral protein interaction with cytokine and cytokine receptor	5/100	0.667001	0.999987	0	0	0.88503	0.358405	CSF1;IL10RB;IL34;ACKR4;ACKR3
Arachidonic acid metabolism	1961-03-01	0.672757	0.999987	0	0	0.869927	0.344814	CYP2J2;EPHX2;GPX7
Bladder cancer	1941-02-01	0.678104	0.999987	0	0	0.862592	0.335078	CDKN2A;FGFR3
Thyroid hormone signaling pathway	6/121	0.679145	0.999987	0	0	0.877186	0.339402	PFKFB2;NOTCH3;PFKL;NOTCH1;SLC2A1;ATP1A3
Pancreatic secretion	5/102	0.683956	0.999987	0	0	0.86669	0.329222	ATP2B4;ATP1A3;ATP2B2;CEL;CLCA4
Steroid biosynthesis	2022-01-20	0.685025	0.999987	0	0	0.885441	0.334962	CEL
Cytokine-cytokine receptor interaction	15/295	0.689739	0.999987	0	0	0.900019	0.334305	CNTFR;TGFB2;CSF1;TNFSF15;IL10RB;IL11RA;IL34;BMP8B;TNFRSF13C;IL17RC;ACKR4;ACKR3;TNFRSF25;IL13RA2;AMH
Graft-versus-host disease	1942-02-01	0.690931	0.999987	0	0	0.840982	0.310924	HLA-B;HLA-C
Tryptophan metabolism	1942-02-01	0.690931	0.999987	0	0	0.840982	0.310924	DDC;CYP1A1
Basal cell carcinoma	1963-03-01	0.693948	0.999987	0	0	0.84084	0.307208	SMO;FZD8;GLI1
Pantothenate and CoA biosynthesis	2022-01-21	0.702713	0.999987	0	0	0.841124	0.296754	BCAT1
Fat digestion and absorption	1943-02-01	0.703333	0.999987	0	0	0.820427	0.288729	DGAT2;CEL
Fatty acid degradation	1943-02-01	0.703333	0.999987	0	0	0.820427	0.288729	ACSL6;ACADS
Porphyrin and chlorophyll metabolism	1943-02-01	0.703333	0.999987	0	0	0.820427	0.288729	BLVRB;CP
GnRH secretion	1964-03-01	0.704148	0.999987	0	0	0.827012	0.290089	KCNJ5;KCNN4;CACNA1H
Inflammatory bowel disease	1965-03-01	0.714085	0.999987	0	0	0.81363	0.273992	TGFB2;NFATC1;TLR5
Taste transduction	1986-04-01	0.717977	0.999987	0	0	0.820106	0.271715	ENTPD2;CACNA1A;ASIC2;TAS2R5
Mannose type O-glycan biosynthesis	2022-01-23	0.735167	0.999987	0	0	0.764577	0.235228	ST3GAL3
Renin-angiotensin system	2022-01-23	0.735167	0.999987	0	0	0.764577	0.235228	KLK1
Relaxin signaling pathway	6/129	0.737057	0.999987	0	0	0.819783	0.250107	SHC2;COL4A2;COL4A1;COL4A4;COL4A3;GNAI2
GABAergic synapse	1989-04-01	0.742675	0.999987	0	0	0.791034	0.23533	CACNA1A;ABAT;SLC6A11;GNAI2
Adrenergic signaling in cardiomyocytes	7/150	0.743251	0.999987	0	0	0.822509	0.244057	PPP2R2C;ATP2B4;ATP1A3;ATP2B2;SCN4B;RAPGEF3;GNAI2
Carbohydrate digestion and absorption	1947-02-01	0.748848	0.999987	0	0	0.747341	0.216145	ATP1A3;SLC2A5
Bile secretion	1990-04-01	0.750533	0.999987	0	0	0.781795	0.224353	SLC2A1;ATP1A3;SLC27A5;AQP1
Renal cell carcinoma	1969-03-01	0.75126	0.999987	0	0	0.764156	0.218551	TGFB2;SLC2A1;TGFA
Transcriptional misregulation in cancer	9/192	0.755865	0.999987	0	0	0.826079	0.231213	CEBPA;HOXA9;JUP;ID2;LMO2;SIX1;NUPR1;IGF1;PAX5
Amino sugar and nucleotide sugar metabolism	1948-02-01	0.759245	0.999987	0	0	0.731056	0.201355	GALT;UAP1L1
Intestinal immune network for IgA production	1948-02-01	0.759245	0.999987	0	0	0.731056	0.201355	TNFRSF13C;ICOSLG
Toxoplasmosis	5/112	0.759809	0.999987	0	0	0.785273	0.215705	TGFB2;SOCS1;IL10RB;ITGA6;GNAI2
Central carbon metabolism in cancer	1970-03-01	0.759923	0.999987	0	0	0.752711	0.206648	PFKL;SLC2A1;FGFR3
Epithelial cell signaling in Helicobacter pylori infection	1970-03-01	0.759923	0.999987	0	0	0.752711	0.206648	ATP6AP1;JAM2;ATP6V1B1
Prolactin signaling pathway	1970-03-01	0.759923	0.999987	0	0	0.752711	0.206648	SHC2;GALT;SOCS1
Vascular smooth muscle contraction	6/133	0.763062	0.999987	0	0	0.793794	0.214655	PTGIR;NPR2;NPPA;PRKCD;ADM;MYLK
Cholinergic synapse	5/113	0.766579	0.999987	0	0	0.77796	0.206795	KCNJ4;KCNQ2;KCNQ4;CACNA1A;GNAI2
Rheumatoid arthritis	1993-04-01	0.772999	0.999987	0	0	0.755322	0.194479	TGFB2;CSF1;ATP6AP1;ATP6V1B1
Salivary secretion	1993-04-01	0.772999	0.999987	0	0	0.755322	0.194479	ATP2B4;ATP1A3;ATP2B2;KCNN4
Non-small cell lung cancer	1972-03-01	0.776515	0.999987	0	0	0.730816	0.184852	CDKN2A;KIF5A;TGFA
Cellular senescence	7/156	0.778525	0.999987	0	0	0.789135	0.197563	TGFB2;RRAS;CDKN2A;HLA-B;HLA-C;NFATC1;NFATC4
N-Glycan biosynthesis	1950-02-01	0.778924	0.999987	0	0	0.700521	0.175019	MGAT4A;MGAT3
Vibrio cholerae infection	1950-02-01	0.778924	0.999987	0	0	0.700521	0.175019	ATP6AP1;ATP6V1B1
Inositol phosphate metabolism	1973-03-01	0.784452	0.999987	0	0	0.720337	0.174877	INPP5D;PLCH1;PLCH2
Estrogen signaling pathway	6/137	0.787117	0.999987	0	0	0.769392	0.184175	KCNJ5;SHC2;KRT18;PRKCD;TGFA;GNAI2
Biosynthesis of unsaturated fatty acids	2022-01-27	0.78984	0.999987	0	0	0.646813	0.152599	HACD1
Collecting duct acid secretion	2022-01-27	0.78984	0.999987	0	0	0.646813	0.152599	ATP6V1B1
Fatty acid elongation	2022-01-27	0.78984	0.999987	0	0	0.646813	0.152599	HACD1
Human T-cell leukemia virus 1 infection	10/219	0.790831	0.999987	0	0	0.803286	0.188508	TGFB2;TERT;CDKN2A;CRTC1;HLA-B;SLC2A1;HLA-C;NFATC1;TNFRSF13C;NFATC4
Calcium signaling pathway	11/240	0.795268	0.999987	0	0	0.806304	0.184705	P2RX6;P2RX4;ORAI3;ATP2B4;CACNA1A;ATP2B2;FGFR4;FGFR3;CACNA1H;MYLK;GRIN2D
Fluid shear stress and atherosclerosis	6/139	0.798427	0.999987	0	0	0.757741	0.170577	GSTM4;NQO1;GSTM2;GSTM1;ASS1;KLF2
Thyroid hormone synthesis	1975-03-01	0.799624	0.999987	0	0	0.700253	0.156586	GPX7;ATP1A3;TSHR
Growth hormone synthesis, secretion and action	5/119	0.804177	0.999987	0	0	0.736779	0.16057	SHC2;SOCS1;IGFALS;IGF1;GNAI2
Chronic myeloid leukemia	1976-03-01	0.806869	0.999987	0	0	0.690624	0.148204	SHC2;TGFB2;CDKN2A
Pancreatic cancer	1976-03-01	0.806869	0.999987	0	0	0.690624	0.148204	TGFB2;CDKN2A;TGFA
Linoleic acid metabolism	2022-01-29	0.812789	0.999987	0	0	0.600548	0.124484	CYP2J2
Proteoglycans in cancer	9/205	0.818547	0.999987	0	0	0.770752	0.154324	TGFB2;HPSE2;RRAS;SMO;LUM;ITGA2;FZD8;IGF1;HSPG2
Antigen processing and presentation	1978-03-01	0.820696	0.999987	0	0	0.672136	0.132816	HLA-B;HLA-C;IFI30
Ascorbate and aldarate metabolism	2022-01-30	0.823307	0.999987	0	0	0.579809	0.11273	AKR1A1
Melanogenesis	4/101	0.825129	0.999987	0	0	0.692732	0.133154	MC1R;DCT;FZD8;GNAI2
Alcoholism	8/186	0.825395	0.999987	0	0	0.754443	0.144772	SHC2;GRIN3B;DDC;PPP1R1B;DRD2;CAMKK1;GRIN2D;GNAI2
Legionellosis	1957-02-01	0.837085	0.999987	0	0	0.611136	0.108678	EEF1A2;TLR5
B cell receptor signaling pathway	1981-03-01	0.83985	0.999987	0	0	0.646181	0.11278	CD72;INPP5D;NFATC1
C-type lectin receptor signaling pathway	4/104	0.841942	0.999987	0	0	0.671843	0.115587	RRAS;PRKCD;NFATC1;NFATC4
Tight junction	7/169	0.842376	0.999987	0	0	0.725306	0.124411	CLDN5;EPB41L4B;CLDN4;CLDN3;PPP2R2C;CLDN1;JAM2
Peroxisome	1982-03-01	0.845829	0.999987	0	0	0.637968	0.10682	EPHX2;ACSL6;DHRS4
Osteoclast differentiation	5/127	0.846649	0.999987	0	0	0.688172	0.11456	TGFB2;SOCS1;JUND;CSF1;NFATC1
VEGF signaling pathway	1959-02-01	0.850955	0.999987	0	0	0.58963	0.0951638	SHC2;HSPB1
Lysosome	5/128	0.85138	0.999987	0	0	0.682541	0.109818	AP1G2;ATP6AP1;LAPTM5;MAN2B1;ARSG
Base excision repair	1933-01-01	0.851448	0.999987	0	0	0.525368	0.0844881	NEIL1
Parathyroid hormone synthesis, secretion and action	4/106	0.852379	0.999987	0	0	0.658599	0.105194	SLC34A3;JUND;VDR;GNAI2
Purine metabolism	5/129	0.85599	0.999987	0	0	0.677001	0.105271	ENTPD2;NPR2;GMPR;NME3;AK4
Phagosome	6/152	0.860913	0.999987	0	0	0.689792	0.103305	COLEC12;ATP6AP1;ITGA2;HLA-B;HLA-C;ATP6V1B1
Drug metabolism	4/108	0.862225	0.999987	0	0	0.645865	0.0957426	GSTM4;GSTM2;GSTM1;NME3
Insulin resistance	4/108	0.862225	0.999987	0	0	0.645865	0.0957426	PRKCD;SLC2A1;SLC27A3;SLC27A5
Steroid hormone biosynthesis	1961-02-01	0.863741	0.999987	0	0	0.569582	0.0834338	CYP1A1;HSD17B8
Nicotinate and nicotinamide metabolism	1935-01-01	0.867674	0.999987	0	0	0.494412	0.0701763	QPRT
Regulation of actin cytoskeleton	9/218	0.868161	0.999987	0	0	0.722307	0.102119	RRAS;ITGA2;ITGA11;LPAR1;LPAR2;ITGA6;FGFR4;FGFR3;MYLK
Chemical carcinogenesis	10/239	0.868288	0.999987	0	0	0.732344	0.10343	GSTM4;GSTM2;GSTM1;VDR;EPHX2;CYP1A1;CACNA1A;KLF4;DLL1;GNAI2
Gap junction	1988-03-01	0.877776	0.999987	0	0	0.592746	0.0772724	LPAR1;DRD2;GNAI2
Hepatitis C	6/157	0.880256	0.999987	0	0	0.666773	0.0850419	CLDN5;CLDN4;CLDN3;PPP2R2C;BID;CLDN1
African trypanosomiasis	1937-01-01	0.882129	0.999987	0	0	0.466895	0.0585563	NPPA
Apelin signaling pathway	5/137	0.888725	0.999987	0	0	0.635699	0.0749921	NOTCH3;RRAS;KLF2;MYLK;GNAI2
Primary immunodeficiency	1938-01-01	0.888754	0.999987	0	0	0.454252	0.0535721	TNFRSF13C
Morphine addiction	1991-03-01	0.891431	0.999987	0	0	0.572447	0.0657895	KCNJ5;CACNA1A;GNAI2
Acute myeloid leukemia	1967-02-01	0.896291	0.999987	0	0	0.516841	0.056589	CEBPA;JUP
Long-term potentiation	1967-02-01	0.896291	0.999987	0	0	0.516841	0.056589	RAPGEF3;GRIN2D
Hepatitis B	6/162	0.897284	0.999987	0	0	0.64523	0.0699322	TGFB2;ATP6AP1;NFATC1;BID;HSPG2;NFATC4
Fc epsilon RI signaling pathway	1968-02-01	0.900956	0.999987	0	0	0.508983	0.0530864	INPP5D;LAT
Mitophagy	1968-02-01	0.900956	0.999987	0	0	0.508983	0.0530864	RRAS;ATG9B
IL-17 signaling pathway	1994-03-01	0.903703	0.999987	0	0	0.553487	0.0560432	USP25;JUND;IL17RC
MAPK signaling pathway	12/294	0.903921	0.999987	0	0	0.7129	0.0720126	TGFB2;JUND;RRAS;CSF1;TGFA;CACNA1A;HSPB1;NFATC1;IGF1;FGFR4;FGFR3;CACNA1H
Adipocytokine signaling pathway	1969-02-01	0.905424	0.999987	0	0	0.501359	0.0498108	SLC2A1;ACSL6
Sphingolipid signaling pathway	4/119	0.906868	0.999987	0	0	0.583744	0.057066	CERS4;PPP2R2C;BID;GNAI2
Ras signaling pathway	9/232	0.908693	0.999987	0	0	0.676453	0.0647691	SHC2;RRAS;CSF1;TGFA;RASAL1;IGF1;FGFR4;FGFR3;LAT
Wnt signaling pathway	6/166	0.909373	0.999987	0	0	0.628965	0.0597519	TLE3;SFRP5;FZD8;NFATC1;ROR2;NFATC4
AMPK signaling pathway	4/120	0.91021	0.999987	0	0	0.578681	0.0544424	PFKFB2;PFKL;PPP2R2C;IGF1
Fc gamma R-mediated phagocytosis	1997-03-01	0.914707	0.999987	0	0	0.535737	0.047762	INPP5D;PRKCD;LAT
Melanoma	1972-02-01	0.917724	0.999987	0	0	0.479796	0.0411947	CDKN2A;IGF1
Kaposi sarcoma-associated herpesvirus infection	7/193	0.921069	0.999987	0	0	0.630908	0.0518732	HLA-B;HLA-C;NFATC1;BID;MICA;NFATC4;MICB
Platelet activation	4/124	0.922534	0.999987	0	0	0.559273	0.0450947	PTGIR;ITGA2;MYLK;GNAI2
Phospholipase D signaling pathway	5/148	0.923158	0.999987	0	0	0.586455	0.04689	SHC2;RRAS;LPAR1;LPAR2;RAPGEF3
Gastric cancer	5/149	0.925763	0.999987	0	0	0.582351	0.0449205	SHC2;TGFB2;TERT;JUP;FZD8
Chagas disease	3/102	0.930528	0.999987	0	0	0.508544	0.0366169	TGFB2;PPP2R2C;GNAI2
Pertussis	1976-02-01	0.931795	0.999987	0	0	0.453764	0.0320552	GNAI2;C2
Leishmaniasis	1977-02-01	0.934939	0.999987	0	0	0.44769	0.0301181	TGFB2;EEF1A2
Cushing syndrome	5/155	0.93981	0.999987	0	0	0.558878	0.034694	RASD1;CDKN2A;FZD8;CACNA1H;GNAI2
Human cytomegalovirus infection	8/225	0.940675	0.999987	0	0	0.617561	0.0377686	IL10RB;CDKN2A;HLA-B;HLA-C;NFATC1;BID;NFATC4;GNAI2
RNA degradation	1979-02-01	0.940819	0.999987	0	0	0.436016	0.0265988	PFKL;ENO2
Sphingolipid metabolism	1949-01-01	0.941134	0.999987	0	0	0.349948	0.0212313	CERS4
Malaria	1950-01-01	0.944444	0.999987	0	0	0.342788	0.0195933	TGFB2
Autophagy	4/137	0.952773	0.999987	0	0	0.504257	0.0243952	RRAS;ATG16L2;ATG9B;PRKCD
JAK-STAT signaling pathway	5/162	0.953142	0.999987	0	0	0.53376	0.0256157	CNTFR;SOCS1;IL11RA;IL10RB;IL13RA2
ErbB signaling pathway	1985-02-01	0.955576	0.999987	0	0	0.404367	0.0183749	SHC2;TGFA
Fanconi anemia pathway	1954-01-01	0.955927	0.999987	0	0	0.31685	0.0142815	HES1
Human immunodeficiency virus 1 infection	7/212	0.956606	0.999987	0	0	0.571852	0.0253693	AP1G2;HLA-B;HLA-C;NFATC1;BID;NFATC4;GNAI2
Colorectal cancer	1986-02-01	0.957665	0.999987	0	0	0.399532	0.0172828	TGFB2;TGFA
Pyrimidine metabolism	1956-01-01	0.960746	0.999987	0	0	0.305296	0.0122256	NME3
Spinocerebellar ataxia	4/143	0.962682	0.999987	0	0	0.482336	0.0183444	GRIN3B;KCND3;CACNA1A;GRIN2D
PD-L1 expression and PD-1 checkpoint pathway in cancer	1989-02-01	0.963381	0.999987	0	0	0.385694	0.0143887	NFATC1;LAT
Retrograde endocannabinoid signaling	4/148	0.969426	0.999987	0	0	0.465464	0.014453	KCNJ5;FAAH;CACNA1A;GNAI2
Staphylococcus aureus infection	1995-02-01	0.97267	0.999987	0	0	0.360695	0.00999511	KRT18;C2
Lysine degradation	1963-01-01	0.973828	0.999987	0	0	0.270726	0.00717992	PHYKPL
Endocytosis	8/252	0.974571	0.999987	0	0	0.54843	0.0141263	RAB31;PSD2;KIF5A;HLA-B;HLA-C;LDLRAP1;FGFR4;FGFR3
Prostate cancer	1997-02-01	0.975226	0.999987	0	0	0.353064	0.00885698	TGFA;IGF1
Tuberculosis	5/180	0.976008	0.999987	0	0	0.478399	0.0116178	TGFB2;ATP6AP1;VDR;IL10RB;BID
mRNA surveillance pathway	1998-02-01	0.976416	0.999987	0	0	0.349368	0.00833826	PABPN1;PPP2R2C
Cortisol synthesis and secretion	1965-01-01	0.97669	0.999987	0	0	0.262238	0.00618504	CACNA1H
Progesterone-mediated oocyte maturation	2/100	0.978632	0.999987	0	0	0.342201	0.00739146	IGF1;GNAI2
FoxO signaling pathway	3/131	0.980102	0.999987	0	0	0.39272	0.00789311	TGFB2;IGF1;KLF2
Oxidative phosphorylation	3/133	0.981804	0.999987	0	0	0.386636	0.00709995	ATP6AP1;LHPP;ATP6V1B1
NF-kappa B signaling pathway	2/104	0.982475	0.999987	0	0	0.328711	0.00581188	TNFRSF13C;LAT
T cell receptor signaling pathway	2/104	0.982475	0.999987	0	0	0.328711	0.00581188	NFATC1;LAT
Lipid and atherosclerosis	6/215	0.983238	0.999987	0	0	0.480244	0.00811784	CYP2J2;CYP1A1;MIB2;NFATC1;BID;ABCG1
Insulin signaling pathway	3/137	0.9848	0.999987	0	0	0.375015	0.0057439	PPP1R3F;SHC2;SOCS1
Yersinia infection	3/137	0.9848	0.999987	0	0	0.375015	0.0057439	NFATC1;PKN1;LAT
Glucagon signaling pathway	2/107	0.984907	0.999987	0	0	0.319269	0.00485537	PFKL;SLC2A1
Th17 cell differentiation	2/107	0.984907	0.999987	0	0	0.319269	0.00485537	NFATC1;LAT
Apoptosis	3/142	0.987884	0.999987	0	0	0.361429	0.00440568	ENDOG;LMNA;BID
Bacterial invasion of epithelial cells	1977-01-01	0.98837	0.999987	0	0	0.220691	0.00258179	SHC2
Epstein-Barr virus infection	5/202	0.98986	0.999987	0	0	0.424474	0.00432597	HLA-B;HLA-C;HES1;VIM;BID
Neurotrophin signaling pathway	2/119	0.991746	0.999987	0	0	0.28634	0.00237313	SHC2;PRKCD
Complement and coagulation cascades	1985-01-01	0.992685	0.999987	0	0	0.199588	0.0014654	C2
mTOR signaling pathway	3/154	0.993025	0.999987	0	0	0.332493	0.00232729	FZD8;IGF1;ATP6V1B1
Cardiac muscle contraction	1987-01-01	0.993486	0.999987	0	0	0.194926	0.00127398	ATP1A3
Cell cycle	2/124	0.993598	0.999987	0	0	0.274532	0.00176332	TGFB2;CDKN2A
RNA transport	4/186	0.993783	0.999987	0	0	0.367532	0.00229213	EIF4A2;EIF2B3;EEF1A2;EIF3G
GnRH signaling pathway	1993-01-01	0.995399	0.999987	0	0	0.182155	0.000839948	PRKCD
Herpes simplex virus 1 infection	16/498	0.995742	0.999987	0	0	0.55213	0.00235615	EIF2B3;ZNF141;HLA-B;HLA-C;PILRA;ZNF619;ZNF506;ZNF836;ZNF404;ZNF600;BID;ZNF214;ZNF665;ZNF620;ZNF354C;ZNF783
Phosphatidylinositol signaling system	1997-01-01	0.996352	0.999987	0	0	0.174528	0.000637897	INPP5D
Glycerophospholipid metabolism	1998-01-01	0.996557	0.999987	0	0	0.172719	0.000595665	PEMT
MicroRNAs in cancer	8/310	0.996665	0.999987	0	0	0.441723	0.0014755	NOTCH3;TGFB2;NOTCH1;SOCS1;CDKN2A;MIR25;VIM;FGFR3
Amyotrophic lateral sclerosis	10/364	0.996995	0.999987	0	0	0.470573	0.0014164	DNAH12;DNAH1;CCS;DNAH2;KIF5A;SLC1A2;CHCHD10;GPX7;BID;GRIN2D
Viral carcinogenesis	4/203	0.99706	0.999987	0	0	0.335829	0.000988747	CDKN2A;HPN;HLA-B;HLA-C
Longevity regulating pathway	1/102	0.99727	0.999987	0	0	0.165844	0.000453403	IGF1
Toll-like receptor signaling pathway	1/104	0.997569	0.999987	0	0	0.162606	0.00039582	TLR5
TNF signaling pathway	1/112	0.998471	0.999987	0	0	0.150823	0.000230794	CSF1
Salmonella infection	5/249	0.998577	0.999987	0	0	0.341848	0.000486734	RRAS;KIF5A;PKN1;TLR5;S100A10
Non-alcoholic fatty liver disease	2/155	0.998708	0.999987	0	0	0.218546	0.000282643	CEBPA;BID
Chemokine signaling pathway	3/192	0.998856	0.999987	0	0	0.265103	0.00030349	SHC2;PRKCD;GNAI2
Thermogenesis	4/232	0.999212	0.999987	0	0	0.292659	0.0002308	SLC25A29;NPPA;ACSL6;BMP8B
Diabetic cardiomyopathy	3/203	0.999331	0.999987	0	0	0.250375	0.000167665	TGFB2;PRKCD;SLC2A1
Oocyte meiosis	1/129	0.999429	0.999987	0	0	0.130673	7.46892e-05	IGF1
Protein processing in endoplasmic reticulum	2/171	0.999441	0.999987	0	0	0.197686	0.000110522	SEC31B;TXNDC5
Influenza A	2/172	0.99947	0.999987	0	0	0.196513	0.000104239	PABPN1;BID
Prion disease	5/273	0.999503	0.999987	0	0	0.310834	0.000154621	GRIN3B;NOTCH1;PRKCD;KIF5A;GRIN2D
Huntington disease	6/306	0.999567	0.999987	0	0	0.332939	0.000144117	DNAH12;DNAH1;DNAH2;KIF5A;SLC1A2;GPX7
Systemic lupus erythematosus	1/135	0.999596	0.999987	0	0	0.124782	5.04304e-05	C2
Parkinson disease	4/249	0.999642	0.999987	0	0	0.272104	9.75505e-05	KIF5A;SNCAIP;DRD2;GNAI2
NOD-like receptor signaling pathway	2/181	0.99967	0.999987	0	0	0.186542	6.16276e-05	PRKCD;PKN1
Measles	1/139	0.999679	0.999987	0	0	0.121139	3.88756e-05	BID
Ubiquitin mediated proteolysis	1/140	0.999697	0.999987	0	0	0.120261	3.64346e-05	SOCS1
Pathways of neurodegeneration	11/475	0.999864	0.999987	0	0	0.392924	5.34909e-05	DNAH12;DNAH1;CCS;DNAH2;CSF1;KIF5A;FZD8;GPX7;BID;SNCAIP;GRIN2D
Alzheimer disease	7/369	0.999895	0.999987	0	0	0.321116	3.3847e-05	CSF1;KIF5A;FZD8;LPL;APOE;BID;GRIN2D
Necroptosis	1/159	0.999898	0.999987	0	0	0.105692	1.08275e-05	BID
Shigellosis	2/246	0.999987	0.999987	0	0	0.136373	1.84047e-06	PRKCD;TLR5
