## Supplementary Table 3 for "Remote neuronal activity drives glioma infiltration via Sema4f"

""	"Term"	"Overlap"	"P.value"	"Adjusted.P.value"	"Old.P.value"	"Old.Adjusted.P.value"	"Odds.Ratio"	"Combined.Score"	"Genes"
"1"	"Fluid shear stress and atherosclerosis"	"7/139"	0.000316117	0.036067224	0	0	5.864019408	47.26047071	"BMP4;JUN;CAV1;PDGFA;CCL2;CALML4;HSP90B1"
"2"	"p53 signaling pathway"	"5/73"	0.000579297	0.036067224	0	0	8.066584967	60.12586909	"CDKN1A;CCND2;GADD45A;CASP3;SERPINE1"
"3"	"Focal adhesion"	"8/201"	0.000580393	0.036067224	0	0	4.59518164	34.24239828	"JUN;CCND2;CAV1;PDGFA;ITGB8;COL9A3;FYN;PAK4"
"4"	"Glutamatergic synapse"	"6/114"	0.000674154	0.036067224	0	0	6.116387337	44.66218087	"GRIA2;GNG3;SLC1A1;GNB4;SLC1A3;DLGAP1"
"5"	"Human cytomegalovirus infection"	"8/225"	0.001205228	0.042086026	0	0	4.081959957	27.43520624	"CDKN1A;GNG3;CASP3;CCL4;GNB4;CCL3;CCL2;CALML4"
"6"	"Colorectal cancer"	"5/86"	0.001219574	0.042086026	0	0	6.767489712	45.40480398	"TCF7L2;CDKN1A;JUN;GADD45A;CASP3"
"7"	"Pathways in cancer"	"13/531"	0.001376646	0.042086026	0	0	2.815625842	18.54963976	"TCF7L2;JUN;CDKN1A;GADD45A;PDGFA;CALML4;HSP90B1;BMP4;GNG3;CCND2;TRAF4;CASP3;GNB4"
"8"	"IL-17 signaling pathway"	"5/94"	0.001811594	0.048460128	0	0	6.156679151	38.87049183	"JUN;TRAF4;CASP3;CCL2;HSP90B1"
"9"	"Kaposi sarcoma-associated herpesvirus infection"	"7/193"	0.002167387	0.051535657	0	0	4.15014498	25.45795537	"TCF7L2;JUN;CDKN1A;GNG3;CASP3;GNB4;CALML4"
"10"	"Basal cell carcinoma"	"4/63"	0.002759107	0.057693016	0	0	7.399943815	43.60674465	"BMP4;TCF7L2;CDKN1A;GADD45A"
"11"	"Proteoglycans in cancer"	"7/205"	0.003035093	0.057693016	0	0	3.896237657	22.58848932	"CDKN1A;CAV1;CASP3;PLAUR;PDCD4;RRAS2;ANK3"
"12"	"Cellular senescence"	"6/156"	0.003340833	0.057693016	0	0	4.394413408	25.05490284	"CDKN1A;CCND2;GADD45A;SERPINE1;RRAS2;CALML4"
"13"	"Human immunodeficiency virus 1 infection"	"7/212"	0.003651401	0.057693016	0	0	3.761852562	21.11394047	"JUN;GNG3;CASP3;GNB4;CALML4;PAK4;CUL4B"
"14"	"Lipid and atherosclerosis"	"7/215"	0.00394291	0.057693016	0	0	3.707027874	20.52149885	"JUN;CASP3;CCL3;CCL2;CALML4;LBP;HSP90B1"
"15"	"cAMP signaling pathway"	"7/216"	0.004043903	0.057693016	0	0	3.689102736	20.32896653	"HCAR2;GRIA2;JUN;RRAS2;ATP1A2;CALML4;ADRB2"
"16"	"Thyroid cancer"	"3/37"	0.00480182	0.064224342	0	0	9.590012928	51.19877999	"TCF7L2;CDKN1A;GADD45A"
"17"	"Glioma"	"4/75"	0.005167906	0.065054823	0	0	6.145513968	32.35789856	"CDKN1A;GADD45A;PDGFA;CALML4"
"18"	"PI3K-Akt signaling pathway"	"9/354"	0.005825104	0.069254019	0	0	2.885869565	14.84946799	"CDKN1A;GNG3;CCND2;GNB4;PDGFA;ITGB8;COL9A3;SGK1;HSP90B1"
"19"	"Axon guidance"	"6/182"	0.007025039	0.079124124	0	0	3.740286948	18.54536943	"SEMA5A;SEMA3D;DPYSL2;PLXNB3;FYN;PAK4"
"20"	"Salmonella infection"	"7/249"	0.008615728	0.087767841	0	0	3.180680657	15.12148365	"TCF7L2;JUN;TUBB2B;CASP3;DYNLL2;PFN2;HSP90B1"
"21"	"Apelin signaling pathway"	"5/137"	0.00898115	0.087767841	0	0	4.142045455	19.51991674	"GNG3;SERPINE1;GNB4;RRAS2;CALML4"
"22"	"Transcriptional misregulation in cancer"	"6/192"	0.009022862	0.087767841	0	0	3.537394125	16.65402919	"CDKN1A;CCND2;GADD45A;ID2;PDGFA;PROM1"
"23"	"Small cell lung cancer"	"4/92"	0.010528804	0.09740877	0	0	4.954043194	22.55893177	"CDKN1A;TRAF4;GADD45A;CASP3"
"24"	"Salivary secretion"	"4/93"	0.010924348	0.09740877	0	0	4.898131479	22.1236903	"SLC12A2;ATP1A2;CALML4;ADRB2"
"25"	"Cell adhesion molecules"	"5/148"	0.012259182	0.099882473	0	0	3.821289821	16.81933107	"VCAN;ITGB8;NRXN2;NCAM2;CD34"
"26"	"Circadian entrainment"	"4/97"	0.012601994	0.099882473	0	0	4.686508644	20.49832113	"GRIA2;GNG3;GNB4;CALML4"
"27"	"Prostate cancer"	"4/97"	0.012601994	0.099882473	0	0	4.686508644	20.49832113	"TCF7L2;CDKN1A;PDGFA;HSP90B1"
"28"	"AGE-RAGE signaling pathway in diabetic complications"	"4/100"	0.013962599	0.106443972	0	0	4.539364641	19.38931954	"JUN;CASP3;SERPINE1;CCL2"
"29"	"Chagas disease"	"4/102"	0.014919489	0.106443972	0	0	4.446273537	18.69696668	"JUN;SERPINE1;CCL3;CCL2"
"30"	"Protein digestion and absorption"	"4/103"	0.015413081	0.106443972	0	0	4.401138456	18.36392061	"KCNJ13;SLC1A1;COL9A3;ATP1A2"
"31"	"C-type lectin receptor signaling pathway"	"4/104"	0.015916856	0.106443972	0	0	4.356906077	18.03923209	"JUN;EGR3;RRAS2;CALML4"
"32"	"Toll-like receptor signaling pathway"	"4/104"	0.015916856	0.106443972	0	0	4.356906077	18.03923209	"JUN;CCL4;CCL3;LBP"
"33"	"Endometrial cancer"	"3/58"	0.016559989	0.107389017	0	0	5.922077922	24.28505474	"TCF7L2;CDKN1A;GADD45A"
"34"	"Hippo signaling pathway"	"5/163"	0.017917961	0.110800739	0	0	3.455872011	13.89935014	"BMP4;TCF7L2;CCND2;ID2;SERPINE1"
"35"	"Viral myocarditis"	"3/60"	0.018121616	0.110800739	0	0	5.713707345	22.91567917	"CASP3;CAV1;FYN"
"36"	"Proximal tubule bicarbonate reclamation"	"2/23"	0.018952707	0.112663313	0	0	10.30132709	40.85309073	"MDH1;ATP1A2"
"37"	"Ras signaling pathway"	"6/232"	0.021118987	0.122147655	0	0	2.905374005	11.20772075	"GNG3;GNB4;PDGFA;RRAS2;CALML4;PAK4"
"38"	"Mitophagy"	"3/68"	0.025161395	0.139799332	0	0	5.008453085	18.44334999	"JUN;CITED2;RRAS2"
"39"	"Amphetamine addiction"	"3/69"	0.026130716	0.139799332	0	0	4.932317682	17.97654099	"GRIA2;JUN;CALML4"
"40"	"Renal cell carcinoma"	"3/69"	0.026130716	0.139799332	0	0	4.932317682	17.97654099	"CDKN1A;JUN;PAK4"
"41"	"Melanoma"	"3/72"	0.029157489	0.152187872	0	0	4.717152413	16.67533884	"CDKN1A;GADD45A;PDGFA"
"42"	"PPAR signaling pathway"	"3/74"	0.031274029	0.156082091	0	0	4.583810556	15.88275348	"FABP3;FABP7;ACSL3"
"43"	"Thyroid hormone synthesis"	"3/75"	0.032361786	0.156082091	0	0	4.519917582	15.50682921	"TTR;ATP1A2;HSP90B1"
"44"	"Chemokine signaling pathway"	"5/192"	0.033228556	0.156082091	0	0	2.915626857	9.925801607	"GNG3;CCL4;GNB4;CCL3;CCL2"
"45"	"Pertussis"	"3/76"	0.033469137	0.156082091	0	0	4.457775102	15.14364845	"JUN;CASP3;CALML4"
"46"	"FoxO signaling pathway"	"4/131"	0.033550356	0.156082091	0	0	3.425936399	11.63005304	"CDKN1A;CCND2;GADD45A;SGK1"
"47"	"Dopaminergic synapse"	"4/132"	0.034357731	0.156437328	0	0	3.398998619	11.45778037	"GRIA2;GNG3;GNB4;CALML4"
"48"	"Epstein-Barr virus infection"	"5/202"	0.039950972	0.177600132	0	0	2.766215454	8.907496699	"JUN;CDKN1A;CCND2;GADD45A;CASP3"
"49"	"Viral carcinogenesis"	"5/203"	0.040665451	0.177600132	0	0	2.752104377	8.813274165	"JUN;CDKN1A;CCND2;EGR3;CASP3"
"50"	"Apoptosis"	"4/142"	0.043051559	0.182339341	0	0	3.151092962	9.911311806	"JUN;GADD45A;CASP3;SPTAN1"
"51"	"Complement and coagulation cascades"	"3/85"	0.044306756	0.182339341	0	0	3.966697936	12.36268264	"SERPINE1;PLAUR;CLU"
"52"	"ErbB signaling pathway"	"3/85"	0.044306756	0.182339341	0	0	3.966697936	12.36268264	"CDKN1A;JUN;PAK4"
"53"	"Aldosterone-regulated sodium reabsorption"	"2/37"	0.045875807	0.185234391	0	0	6.176424668	19.03461289	"ATP1A2;SGK1"
"54"	"Breast cancer"	"4/147"	0.047821788	0.189515974	0	0	3.040142178	9.242865006	"TCF7L2;JUN;CDKN1A;GADD45A"
"55"	"Phospholipase D signaling pathway"	"4/148"	0.048809639	0.189913869	0	0	3.018876611	9.116486494	"PDGFA;RRAS2;FYN;PLPP3"
"56"	"Adrenergic signaling in cardiomyocytes"	"4/150"	0.050819065	0.194201426	0	0	2.977219405	8.870576695	"TPM4;ATP1A2;CALML4;ADRB2"
"57"	"Regulation of actin cytoskeleton"	"5/218"	0.052315938	0.196414224	0	0	2.556338028	7.542358296	"PDGFA;ITGB8;RRAS2;PFN2;PAK4"
"58"	"Ferroptosis"	"2/41"	0.055154952	0.2003054	0	0	5.541824296	16.05803853	"SLC40A1;ACSL3"
"59"	"Rheumatoid arthritis"	"3/93"	0.055224386	0.2003054	0	0	3.612637363	10.46346457	"JUN;CCL3;CCL2"
"60"	"Fatty acid degradation"	"2/43"	0.06002073	0.214073935	0	0	5.270958283	14.82754976	"ACAA2;ACSL3"
"61"	"Choline metabolism in cancer"	"3/98"	0.062638052	0.21974661	0	0	3.421631001	9.479226036	"JUN;PDGFA;PLPP3"
"62"	"Hepatitis B"	"4/162"	0.063812674	0.220256651	0	0	2.749423037	7.565871795	"JUN;CDKN1A;EGR3;CASP3"
"63"	"Viral protein interaction with cytokine and cytokine receptor"	"3/100"	0.065726564	0.223261663	0	0	3.350742041	9.121564576	"CCL4;CCL3;CCL2"
"64"	"MicroRNAs in cancer"	"6/310"	0.068714863	0.227381014	0	0	2.151315789	5.760771391	"CDKN1A;CCND2;CASP3;PDCD4;PDGFA;PAK4"
"65"	"Pyruvate metabolism"	"2/47"	0.070169695	0.227381014	0	0	4.801457195	12.75669757	"LDHA;MDH1"
"66"	"NF-kappa B signaling pathway"	"3/104"	0.072108926	0.227381014	0	0	3.217386574	8.460367149	"GADD45A;CCL4;LBP"
"67"	"T cell receptor signaling pathway"	"3/104"	0.072108926	0.227381014	0	0	3.217386574	8.460367149	"JUN;FYN;PAK4"
"68"	"Protein processing in endoplasmic reticulum"	"4/171"	0.074594104	0.227381014	0	0	2.600059549	6.748958494	"TUSC3;EDEM1;CKAP4;HSP90B1"
"69"	"Cocaine addiction"	"2/49"	0.075439495	0.227381014	0	0	4.596674805	11.87975821	"GRIA2;JUN"
"70"	"Ether lipid metabolism"	"2/49"	0.075439495	0.227381014	0	0	4.596674805	11.87975821	"ENPP2;PLPP3"
"71"	"Sphingolipid metabolism"	"2/49"	0.075439495	0.227381014	0	0	4.596674805	11.87975821	"NEU4;PLPP3"
"72"	"Cysteine and methionine metabolism"	"2/50"	0.078120393	0.232191169	0	0	4.50068306	11.47451008	"LDHA;MDH1"
"73"	"HIF-1 signaling pathway"	"3/109"	0.080460738	0.235871204	0	0	3.064845532	7.723367652	"LDHA;CDKN1A;SERPINE1"
"74"	"TNF signaling pathway"	"3/112"	0.085664445	0.240399617	0	0	2.98003831	7.322900049	"JUN;CASP3;CCL2"
"75"	"Endocrine and other factor-regulated calcium reabsorption"	"2/53"	0.086337731	0.240399617	0	0	4.235294118	10.37430452	"KL;ATP1A2"
"76"	"Cholinergic synapse"	"3/113"	0.087430241	0.240399617	0	0	2.952797203	7.195712977	"GNG3;GNB4;FYN"
"77"	"Serotonergic synapse"	"3/113"	0.087430241	0.240399617	0	0	2.952797203	7.195712977	"GNG3;CASP3;GNB4"
"78"	"Human papillomavirus infection"	"6/331"	0.08762229	0.240399617	0	0	2.010141813	4.894132188	"TCF7L2;CDKN1A;CCND2;CASP3;ITGB8;COL9A3"
"79"	"Neurotrophin signaling pathway"	"3/119"	0.09834236	0.266395761	0	0	2.799213717	6.492217541	"JUN;MAGED1;CALML4"
"80"	"Mineral absorption"	"2/60"	0.106435072	0.284713818	0	0	3.722818918	8.339933882	"SLC40A1;ATP1A2"
"81"	"Cell cycle"	"3/124"	0.107834352	0.2847875	0	0	2.682862592	5.97516158	"CDKN1A;CCND2;GADD45A"
"82"	"Prion disease"	"5/273"	0.10990393	0.2847875	0	0	2.026015755	4.473743963	"TUBB2B;CAV1;CASP3;FYN;NCAM2"
"83"	"Pathogenic Escherichia coli infection"	"4/197"	0.110454965	0.2847875	0	0	2.246815332	4.950065351	"JUN;TUBB2B;CASP3;FYN"
"84"	"Cytosolic DNA-sensing pathway"	"2/63"	0.115398313	0.293990939	0	0	3.539191973	7.642409213	"CCL4;POLR3H"
"85"	"Relaxin signaling pathway"	"3/129"	0.117667593	0.29624547	0	0	2.575745683	5.511816644	"JUN;GNG3;GNB4"
"86"	"Long-term potentiation"	"2/67"	0.127633024	0.315589562	0	0	3.320722993	6.836027515	"GRIA2;CALML4"
"87"	"Alzheimer disease"	"6/369"	0.12830043	0.315589562	0	0	1.796204811	3.688292219	"BACE1;BACE2;TUBB2B;CASP3;CALML4;APOE"
"88"	"Renin secretion"	"2/69"	0.133860841	0.321644183	0	0	3.221270696	6.477828864	"CALML4;ADRB2"
"89"	"Estrogen signaling pathway"	"3/137"	0.134060161	0.321644183	0	0	2.420985731	4.864890004	"JUN;CALML4;HSP90B1"
"90"	"Epithelial cell signaling in Helicobacter pylori infection"	"2/70"	0.137000283	0.321644183	0	0	3.173738348	6.308669124	"JUN;CASP3"
"91"	"MAPK signaling pathway"	"5/294"	0.137669826	0.321644183	0	0	1.876778162	3.721457834	"JUN;GADD45A;CASP3;PDGFA;RRAS2"
"92"	"Measles"	"3/139"	0.138276939	0.321644183	0	0	2.385140595	4.718993042	"JUN;CCND2;CASP3"
"93"	"Adherens junction"	"2/71"	0.140155981	0.322509461	0	0	3.127583749	6.145699967	"TCF7L2;FYN"
"94"	"Non-small cell lung cancer"	"2/72"	0.143327368	0.326298476	0	0	3.082747853	5.988619899	"CDKN1A;GADD45A"
"95"	"Signaling pathways regulating pluripotency of stem cells"	"3/143"	0.146843662	0.33078467	0	0	2.316522763	4.443986653	"BMP4;ID2;KLF4"
"96"	"Fatty acid biosynthesis"	"1/18"	0.154093003	0.332441659	0	0	6.329283887	11.83702004	"ACSL3"
"97"	"Other glycan degradation"	"1/18"	0.154093003	0.332441659	0	0	6.329283887	11.83702004	"NEU4"
"98"	"Chronic myeloid leukemia"	"2/76"	0.156158834	0.332441659	0	0	2.915522079	5.413779365	"CDKN1A;GADD45A"
"99"	"Gastric acid secretion"	"2/76"	0.156158834	0.332441659	0	0	2.915522079	5.413779365	"ATP1A2;CALML4"
"100"	"Pancreatic cancer"	"2/76"	0.156158834	0.332441659	0	0	2.915522079	5.413779365	"CDKN1A;GADD45A"
"101"	"Retrograde endocannabinoid signaling"	"3/148"	0.157788209	0.332441659	0	0	2.236074271	4.1289147	"GRIA2;GNG3;GNB4"
"102"	"Arrhythmogenic right ventricular cardiomyopathy"	"2/77"	0.159400511	0.332441659	0	0	2.876502732	5.282223533	"TCF7L2;ITGB8"
"103"	"Gastric cancer"	"3/149"	0.160006967	0.332441659	0	0	2.220645793	4.06941763	"TCF7L2;CDKN1A;GADD45A"
"104"	"Synaptic vesicle cycle"	"2/78"	0.162654673	0.334693269	0	0	2.83851021	5.155091899	"SLC1A1;SLC1A3"
"105"	"Steroid biosynthesis"	"1/20"	0.169684237	0.345713013	0	0	5.662471396	10.04418236	"MSMO1"
"106"	"Oxytocin signaling pathway"	"3/154"	0.171241025	0.345713013	0	0	2.146568663	3.788013684	"JUN;CDKN1A;CALML4"
"107"	"Chemical carcinogenesis"	"4/239"	0.181083008	0.362166016	0	0	1.841307159	3.146425202	"JUN;ADRB2;KLF4;HSP90B1"
"108"	"Insulin secretion"	"2/86"	0.189078626	0.372365171	0	0	2.567135051	4.27580048	"RIMS2;ATP1A2"
"109"	"JAK-STAT signaling pathway"	"3/162"	0.189662634	0.372365171	0	0	2.037735849	3.387752957	"CDKN1A;CCND2;PDGFA"
"110"	"Cardiac muscle contraction"	"2/87"	0.192423422	0.37275809	0	0	2.536804886	4.180799087	"TPM4;ATP1A2"
"111"	"ECM-receptor interaction"	"2/88"	0.195776014	0.37275809	0	0	2.507180074	4.088669292	"ITGB8;COL9A3"
"112"	"Gap junction"	"2/88"	0.195776014	0.37275809	0	0	2.507180074	4.088669292	"TUBB2B;PDGFA"
"113"	"Wnt signaling pathway"	"3/166"	0.199058124	0.37275809	0	0	1.987325558	3.207858278	"TCF7L2;JUN;CCND2"
"114"	"GABAergic synapse"	"2/89"	0.199135977	0.37275809	0	0	2.478236292	3.999296904	"GNG3;GNB4"
"115"	"cGMP-PKG signaling pathway"	"3/167"	0.201424533	0.37275809	0	0	1.97510721	3.16479426	"ATP1A2;CALML4;ADRB2"
"116"	"Hypertrophic cardiomyopathy"	"2/90"	0.202502889	0.37275809	0	0	2.449950323	3.912573427	"TPM4;ITGB8"
"117"	"Hepatocellular carcinoma"	"3/168"	0.203797647	0.37275809	0	0	1.963036963	3.122460973	"TCF7L2;CDKN1A;GADD45A"
"118"	"Morphine addiction"	"2/91"	0.205876337	0.37336895	0	0	2.422299994	3.828395717	"GNG3;GNB4"
"119"	"GnRH signaling pathway"	"2/93"	0.212641224	0.382396824	0	0	2.368822434	3.667289908	"JUN;CALML4"
"120"	"TGF-beta signaling pathway"	"2/94"	0.216031872	0.385256838	0	0	2.342955571	3.590179535	"BMP4;ID2"
"121"	"Fatty acid elongation"	"1/27"	0.222036517	0.390861607	0	0	4.136496656	6.225069332	"ACAA2"
"122"	"Dilated cardiomyopathy"	"2/96"	0.222827645	0.390861607	0	0	2.292872922	3.44242012	"TPM4;ITGB8"
"123"	"Phototransduction"	"1/28"	0.229242397	0.395818323	0	0	3.983091787	5.86699596	"CALML4"
"124"	"Aldosterone synthesis and secretion"	"2/98"	0.229640227	0.395818323	0	0	2.244877049	3.302756107	"ATP1A2;CALML4"
"125"	"Tuberculosis"	"3/180"	0.232742717	0.395818323	0	0	1.828832185	2.666111163	"CASP3;CALML4;LBP"
"126"	"Hematopoietic cell lineage"	"2/99"	0.23305191	0.395818323	0	0	2.221621317	3.235778254	"CD9;CD34"
"127"	"Melanogenesis"	"2/101"	0.23988429	0.3977061	0	0	2.176519291	3.107195885	"TCF7L2;CALML4"
"128"	"Pancreatic secretion"	"2/102"	0.243304299	0.3977061	0	0	2.154644809	3.045466243	"SLC12A2;ATP1A2"
"129"	"Ascorbate and aldarate metabolism"	"1/30"	0.243455603	0.3977061	0	0	3.70802099	5.238768736	"KL"
"130"	"Citrate cycle (TCA cycle)"	"1/30"	0.243455603	0.3977061	0	0	3.70802099	5.238768736	"MDH1"
"131"	"Glyoxylate and dicarboxylate metabolism"	"1/30"	0.243455603	0.3977061	0	0	3.70802099	5.238768736	"MDH1"
"132"	"Alcoholism"	"3/186"	0.247488375	0.401231153	0	0	1.768330031	2.469281322	"GNG3;GNB4;CALML4"
"133"	"RNA polymerase"	"1/31"	0.250464142	0.403002453	0	0	3.58423913	4.962162287	"POLR3H"
"134"	"Parathyroid hormone synthesis	secretion and action"	"2/106"	0.257002035	0.410436085	0	0	2.07135351	2.814288519	"KL;CDKN1A"
"135"	"Glucagon signaling pathway"	"2/107"	0.26042929	0.412828652	0	0	2.051522248	2.760167052	"LDHA;CALML4"
"136"	"Pentose and glucuronate interconversions"	"1/34"	0.271104646	0.423477331	0	0	3.257905138	4.252381931	"KL"
"137"	"Propanoate metabolism"	"1/34"	0.271104646	0.423477331	0	0	3.257905138	4.252381931	"LDHA"
"138"	"Cytokine-cytokine receptor interaction"	"4/295"	0.291505138	0.4520442	0	0	1.482713448	1.827737377	"BMP4;CCL4;CCL3;CCL2"
"139"	"Various types of N-glycan biosynthesis"	"1/39"	0.304256658	0.467968545	0	0	2.828518307	3.36560773	"TUSC3"
"140"	"Rap1 signaling pathway"	"3/210"	0.30759059	0.467968545	0	0	1.561395127	1.840862421	"PDGFA;CALML4;PFN2"
"141"	"Thyroid hormone signaling pathway"	"2/121"	0.308334415	0.467968545	0	0	1.808880929	2.128275615	"BMP4;ATP1A2"
"142"	"Nicotine addiction"	"1/40"	0.310704847	0.468245333	0	0	2.755852843	3.221349076	"GRIA2"
"143"	"Huntington disease"	"4/306"	0.314362329	0.470444324	0	0	1.427902382	1.652381552	"GRIA2;TUBB2B;CASP3;SLC1A3"
"144"	"Bladder cancer"	"1/41"	0.317093595	0.471236315	0	0	2.686820652	3.085970151	"CDKN1A"
"145"	"Osteoclast differentiation"	"2/127"	0.328711852	0.477660609	0	0	1.721530055	1.915329133	"JUN;FYN"
"146"	"Fat digestion and absorption"	"1/43"	0.329694938	0.477660609	0	0	2.558618012	2.839010516	"PLPP3"
"147"	"Type I diabetes mellitus"	"1/43"	0.329694938	0.477660609	0	0	2.558618012	2.839010516	"CPE"
"148"	"Human T-cell leukemia virus 1 infection"	"3/219"	0.33034472	0.477660609	0	0	1.495650183	1.656609906	"JUN;CDKN1A;CCND2"
"149"	"Vasopressin-regulated water reabsorption"	"1/44"	0.335908609	0.482445922	0	0	2.498988878	2.72618733	"DYNLL2"
"150"	"Natural killer cell mediated cytotoxicity"	"2/131"	0.34220867	0.488217703	0	0	1.667810395	1.78845076	"CASP3;FYN"
"151"	"Carbohydrate digestion and absorption"	"1/47"	0.354207968	0.497879204	0	0	2.3356569	2.424110696	"ATP1A2"
"152"	"Nucleotide excision repair"	"1/47"	0.354207968	0.497879204	0	0	2.3356569	2.424110696	"CUL4B"
"153"	"Valine leucine and isoleucine degradation"	"1/48"	0.360195605	0.497879204	0	0	2.285846438	2.334096192	"ACAA2"
"154"	"Yersinia infection"	"2/137"	0.362289875	0.497879204	0	0	1.593199757	1.617592646	"JUN;CCL2"
"155"	"Arginine and proline metabolism"	"1/50"	0.372005729	0.497879204	0	0	2.192324756	2.167871616	"PYCR1"
"156"	"Cholesterol metabolism"	"1/50"	0.372005729	0.497879204	0	0	2.192324756	2.167871616	"APOE"
"157"	"Malaria"	"1/50"	0.372005729	0.497879204	0	0	2.192324756	2.167871616	"CCL2"
"158"	"N-Glycan biosynthesis"	"1/50"	0.372005729	0.497879204	0	0	2.192324756	2.167871616	"TUSC3"
"159"	"Vibrio cholerae infection"	"1/50"	0.372005729	0.497879204	0	0	2.192324756	2.167871616	"SLC12A2"
"160"	"Ubiquitin mediated proteolysis"	"2/140"	0.372246134	0.497879204	0	0	1.558327394	1.53993912	"UBE2E2;CUL4B"
"161"	"Calcium signaling pathway"	"3/240"	0.383255861	0.509420833	0	0	1.361663653	1.305906889	"PDGFA;CALML4;ADRB2"
"162"	"Glycosaminoglycan biosynthesis"	"1/53"	0.389315569	0.514281061	0	0	2.065530936	1.948549659	"UST"
"163"	"Regulation of lipolysis in adipocytes"	"1/55"	0.40059098	0.525929263	0	0	1.988828502	1.819408895	"ADRB2"
"164"	"Parkinson disease"	"3/249"	0.405683575	0.526765271	0	0	1.311243634	1.182980134	"TUBB2B;CASP3;CALML4"
"165"	"Hedgehog signaling pathway"	"1/56"	0.406150793	0.526765271	0	0	1.95256917	1.759324916	"CCND2"
"166"	"Phagosome"	"2/152"	0.411409704	0.527515525	0	0	1.432786885	1.272552189	"COLEC12;TUBB2B"
"167"	"Legionellosis"	"1/57"	0.411659312	0.527515525	0	0	1.917604814	1.701987766	"CASP3"
"168"	"Cushing syndrome"	"2/155"	0.42101668	0.533121714	0	0	1.404478731	1.214990429	"TCF7L2;CDKN1A"
"169"	"Non-alcoholic fatty liver disease"	"2/155"	0.42101668	0.533121714	0	0	1.404478731	1.214990429	"JUN;CASP3"
"170"	"Hepatitis C"	"2/157"	0.427377006	0.535477795	0	0	1.386215406	1.178406103	"CDKN1A;CASP3"
"171"	"Long-term depression"	"1/60"	0.427881789	0.535477795	0	0	1.819823139	1.544862994	"GRIA2"
"172"	"Glycerolipid metabolism"	"1/61"	0.433189796	0.53872279	0	0	1.789402174	1.496976851	"PLPP3"
"173"	"Amyotrophic lateral sclerosis"	"4/364"	0.435509545	0.53872279	0	0	1.194290976	0.992740717	"GRIA2;TUBB2B;CASP3;PFN2"
"174"	"Inflammatory bowel disease"	"1/65"	0.453936469	0.55828968	0	0	1.677224864	1.32466889	"JUN"
"175"	"Acute myeloid leukemia"	"1/67"	0.464024786	0.564211956	0	0	1.626235178	1.24865152	"TCF7L2"
"176"	"Glycolysis / Gluconeogenesis"	"1/67"	0.464024786	0.564211956	0	0	1.626235178	1.24865152	"LDHA"
"177"	"Fc epsilon RI signaling pathway"	"1/68"	0.46899921	0.5661077	0	0	1.601881895	1.212871596	"FYN"
"178"	"Influenza A"	"2/172"	0.473864469	0.5661077	0	0	1.262937962	0.943204919	"CASP3;CCL2"
"179"	"Adipocytokine signaling pathway"	"1/69"	0.473927714	0.5661077	0	0	1.578244885	1.1784762	"ACSL3"
"180"	"Central carbon metabolism in cancer"	"1/70"	0.478810718	0.5661077	0	0	1.555293006	1.14539541	"LDHA"
"181"	"Prolactin signaling pathway"	"1/70"	0.478810718	0.5661077	0	0	1.555293006	1.14539541	"CCND2"
"182"	"NOD-like receptor signaling pathway"	"2/181"	0.500651236	0.588677827	0	0	1.198888787	0.82944588	"JUN;CCL2"
"183"	"Bacterial invasion of epithelial cells"	"1/77"	0.511752386	0.595190275	0	0	1.411541762	0.945612141	"CAV1"
"184"	"Leishmaniasis"	"1/77"	0.511752386	0.595190275	0	0	1.411541762	0.945612141	"JUN"
"185"	"B cell receptor signaling pathway"	"1/81"	0.529637616	0.612661891	0	0	1.340692935	0.852093817	"JUN"
"186"	"Peroxisome"	"1/82"	0.53400615	0.614394172	0	0	1.324074074	0.830655121	"ACSL3"
"187"	"PD-L1 expression and PD-1 checkpoint pathway in cancer"	"1/89"	0.563476445	0.644834007	0	0	1.218317688	0.698863268	"JUN"
"188"	"Bile secretion"	"1/90"	0.567532325	0.646020838	0	0	1.20456766	0.682336471	"ATP1A2"
"189"	"Th1 and Th2 cell differentiation"	"1/92"	0.575531981	0.65166055	0	0	1.1779742	0.650784193	"JUN"
"190"	"Fc gamma R-mediated phagocytosis"	"1/97"	0.594893042	0.663797544	0	0	1.116338315	0.579796706	"PLPP3"
"191"	"Phosphatidylinositol signaling system"	"1/97"	0.594893042	0.663797544	0	0	1.116338315	0.579796706	"CALML4"
"192"	"Glycerophospholipid metabolism"	"1/98"	0.598658533	0.663797544	0	0	1.104773644	0.566819481	"PLPP3"
"193"	"Inflammatory mediator regulation of TRP channels"	"1/98"	0.598658533	0.663797544	0	0	1.104773644	0.566819481	"CALML4"
"194"	"Amoebiasis"	"1/102"	0.613375549	0.673140346	0	0	1.060804994	0.518498026	"CASP3"
"195"	"Longevity regulating pathway"	"1/102"	0.613375549	0.673140346	0	0	1.060804994	0.518498026	"KL"
"196"	"Th17 cell differentiation"	"1/107"	0.631019161	0.6889699	0	0	1.010510664	0.465258362	"JUN"
"197"	"Coronavirus disease"	"2/232"	0.635078408	0.689882128	0	0	0.930624852	0.422510021	"JUN;CCL2"
"198"	"Pathways of neurodegeneration"	"4/475"	0.643511776	0.695512728	0	0	0.907625717	0.400094987	"GRIA2;TUBB2B;CASP3;CALML4"
"199"	"Toxoplasmosis"	"1/112"	0.647861756	0.696695557	0	0	0.964747356	0.418775549	"CASP3"
"200"	"Shigellosis"	"2/246"	0.666679478	0.713347041	0	0	0.876601272	0.355414384	"JUN;PFN2"
"201"	"Sphingolipid signaling pathway"	"1/119"	0.670164253	0.71350821	0	0	0.907194178	0.363088542	"FYN"
"202"	"Endocytosis"	"2/252"	0.679536058	0.719904537	0	0	0.855300546	0.330441073	"CAV1;FOLR1"
"203"	"Platelet activation"	"1/124"	0.685228932	0.722359564	0	0	0.87009544	0.328898068	"FYN"
"204"	"Oocyte meiosis"	"1/129"	0.699609104	0.733903668	0	0	0.835895041	0.29860973	"CALML4"
"205"	"Vascular smooth muscle contraction"	"1/133"	0.710641236	0.741840119	0	0	0.810400198	0.276822632	"CALML4"
"206"	"Autophagy"	"1/137"	0.721270309	0.745661093	0	0	0.786405051	0.256951011	"RRAS2"
"207"	"Insulin signaling pathway"	"1/137"	0.721270309	0.745661093	0	0	0.786405051	0.256951011	"CALML4"
"208"	"Spinocerebellar ataxia"	"1/143"	0.736490085	0.757734991	0	0	0.75294703	0.230296006	"GRIA2"
"209"	"mTOR signaling pathway"	"1/154"	0.762277883	0.780514196	0	0	0.698422847	0.189582771	"SGK1"
"210"	"Tight junction"	"1/169"	0.79344409	0.80855731	0	0	0.635578416	0.147055178	"JUN"
"211"	"Neuroactive ligand-receptor interaction"	"2/341"	0.826555968	0.838307949	0	0	0.62788336	0.119604024	"GRIA2;ADRB2"
"212"	"Thermogenesis"	"1/232"	0.885660306	0.894015592	0	0	0.460756635	0.055945902	"ACSL3"
"213"	"Herpes simplex virus 1 infection"	"2/498"	0.946822918	0.951268096	0	0	0.425678653	0.023260442	"CASP3;CCL2"
"214"	"Olfactory transduction"	"1/440"	0.983990388	0.983990388	0	0	0.23987323	0.00387135	"CALML4"
