## Supplementary Table 1 for "Remote neuronal activity drives glioma infiltration via Sema4f"

	"Term"	"Overlap"	"P.value"	"Adjusted.P.value"	"Old.P.value"	"Old.Adjusted.P.value"	"Odds.Ratio"	"Combined.Score"	"Genes"
1	"Lipid and atherosclerosis"	"11/215"	4.83E-09	8.94E-07	0	0	12.95630081	248.0820417	"HSP90AA1;JUN;CCL3;CCL2;CALML4;LBP;FOS;CD14;ICAM1;HSP90B1;HSPA1A"
2	"Fluid shear stress and atherosclerosis"	"8/139"	2.75E-07	2.55E-05	0	0	14.20817243	214.6172244	"IL1A;HSP90AA1;JUN;CCL2;CALML4;FOS;ICAM1;HSP90B1"
3	"AGE-RAGE signaling pathway in diabetic complications"	"7/100"	4.21E-07	2.60E-05	0	0	17.3415854	254.5852752	"IL1A;EGR1;JUN;CCND1;SERPINE1;CCL2;ICAM1"
4	"Estrogen signaling pathway"	"7/137"	3.52E-06	0.000162772	0	0	12.38273703	155.4928067	"HSP90AA1;JUN;CALML4;FOS;CTSD;HSP90B1;HSPA1A"
5	"Rheumatoid arthritis"	"6/93"	4.73E-06	0.000174934	0	0	15.71145462	192.6542087	"IL1A;JUN;CCL3;CCL2;FOS;ICAM1"
6	"Alzheimer disease"	"10/369"	8.39E-06	0.000238758	0	0	6.560391986	76.67707168	"APP;IL1A;TUBA1A;NDUFA11;NDUFA4;CALML4;UQCR10;APOE;TUBB4B;RTN4"
7	"Toll-like receptor signaling pathway"	"6/104"	9.03E-06	0.000238758	0	0	13.94018297	161.9083071	"JUN;CCL4;CCL3;LBP;FOS;CD14"
8	"Salmonella infection"	"8/249"	2.11E-05	0.000488159	0	0	7.680156212	82.68289935	"HSP90AA1;JUN;TUBA1A;FOS;CD14;DYNLL1;TUBB4B;HSP90B1"
9	"Pertussis"	"5/76"	2.78E-05	0.000570765	0	0	15.87387964	166.5434238	"IL1A;JUN;CALML4;FOS;CD14"
10	"Prion disease"	"8/273"	4.07E-05	0.00075222	0	0	6.976071032	70.52983521	"IL1A;EGR1;TUBA1A;NDUFA11;NDUFA4;UQCR10;TUBB4B;HSPA1A"
11	"Apoptosis"	"6/142"	5.29E-05	0.000889414	0	0	10.02586207	98.72875779	"JUN;TUBA1A;CTSZ;FOS;CTSD;CTSB"
12	"IL-17 signaling pathway"	"5/94"	7.72E-05	0.001190889	0	0	12.65194076	119.7949535	"HSP90AA1;JUN;CCL2;FOS;HSP90B1"
13	"Non-alcoholic fatty liver disease"	"6/155"	8.60E-05	0.001224002	0	0	9.1451053	85.60765702	"IL1A;JUN;NDUFA11;NDUFA4;FOS;UQCR10"
14	"Chagas disease"	"5/102"	0.00011384	0.001504318	0	0	11.60379569	105.3707537	"JUN;SERPINE1;CCL3;CCL2;FOS"
15	"Chemical carcinogenesis"	"7/239"	0.000126163	0.001556013	0	0	6.90281676	61.97303344	"HSP90AA1;JUN;CCND1;FOS;ADRB2;KLF4;HSP90B1"
16	"Measles"	"5/139"	0.000480204	0.005552362	0	0	8.384073948	64.06521491	"IL1A;JUN;CCND1;FOS;HSPA1A"
17	"cAMP signaling pathway"	"6/216"	0.000516583	0.005621639	0	0	6.46863711	48.95642138	"HCAR2;JUN;FXYD1;CALML4;FOS;ADRB2"
18	"Parkinson disease"	"6/249"	0.001083029	0.01113113	0	0	5.580814531	38.10576613	"TUBA1A;NDUFA11;NDUFA4;CALML4;UQCR10;TUBB4B"
19	"Hematopoietic cell lineage"	"4/99"	0.001177204	0.011462253	0	0	9.372915435	63.21668602	"IL1A;CD9;CD14;CD34"
20	"NF-kappa B signaling pathway"	"4/104"	0.001412799	0.012882662	0	0	8.902022472	58.41669496	"CCL4;LBP;CD14;ICAM1"
21	"Parathyroid hormone synthesis secretion and action"	"4/106"	0.001515624	0.012882662	0	0	8.72659176	56.65240307	"KL;EGR1;MAFB;FOS"
22	"Tuberculosis"	"5/180"	0.001531992	0.012882662	0	0	6.406493506	41.52167786	"IL1A;CALML4;LBP;CD14;CTSD"
23	"Pathways of neurodegeneration"	"8/475"	0.001666109	0.013401314	0	0	3.917873788	25.0636734	"APP;IL1A;TUBA1A;NDUFA11;NDUFA4;CALML4;UQCR10;TUBB4B"
24	"TNF signaling pathway"	"4/112"	0.001855254	0.014300915	0	0	8.239284228	51.82290409	"JUN;CCL2;FOS;ICAM1"
25	"Kaposi sarcoma-associated herpesvirus infection"	"5/193"	0.002079015	0.015384714	0	0	5.959562379	36.80542796	"JUN;CCND1;CALML4;FOS;ICAM1"
26	"Lysosome"	"4/128"	0.003012199	0.020947649	0	0	7.170351577	41.62449947	"CD63;CTSZ;CTSD;CTSB"
27	"Huntington disease"	"6/306"	0.003057224	0.020947649	0	0	4.507356322	26.09871017	"TUBA1A;NDUFA11;NDUFA4;SLC1A3;UQCR10;TUBB4B"
28	"Human T-cell leukemia virus 1 infection"	"5/219"	0.003581955	0.023619297	0	0	5.228600255	29.44667354	"EGR1;JUN;CCND1;FOS;ICAM1"
29	"Apelin signaling pathway"	"4/137"	0.00384197	0.023619297	0	0	6.682098505	37.16429496	"EGR1;CCND1;SERPINE1;CALML4"
30	"Human cytomegalovirus infection"	"5/225"	0.00401723	0.023619297	0	0	5.084452479	28.0517517	"CCND1;CCL4;CCL3;CCL2;CALML4"
31	"Amphetamine addiction"	"3/69"	0.0040855	0.023619297	0	0	10.02070707	55.11700703	"JUN;CALML4;FOS"
32	"Renin secretion"	"3/69"	0.0040855	0.023619297	0	0	10.02070707	55.11700703	"CALML4;ADRB2;CTSB"
33	"Prolactin signaling pathway"	"3/70"	0.004254209	0.023849353	0	0	9.870646766	53.89221593	"CCND1;FOS;PRLR"
34	"Leishmaniasis"	"3/77"	0.005553785	0.029844226	0	0	8.933783784	46.39560178	"IL1A;JUN;FOS"
35	"Antigen processing and presentation"	"3/78"	0.00575672	0.029844226	0	0	8.814222222	45.45835913	"HSP90AA1;CTSB;HSPA1A"
36	"Oxytocin signaling pathway"	"4/154"	0.005807525	0.029844226	0	0	5.919700375	30.47817391	"JUN;CCND1;CALML4;FOS"
37	"Cellular senescence"	"4/156"	0.006075526	0.030377629	0	0	5.841218214	29.81057966	"IL1A;CCND1;SERPINE1;CALML4"
38	"Amyotrophic lateral sclerosis"	"6/364"	0.007052793	0.034335966	0	0	3.765941052	18.65772064	"TUBA1A;NDUFA11;NDUFA4;CHCHD10;UQCR10;TUBB4B"
39	"Complement and coagulation cascades"	"3/85"	0.007301796	0.034636724	0	0	8.058943089	39.64705816	"SERPINE1;CLU;F5"
40	"Colorectal cancer"	"3/86"	0.007540586	0.034875212	0	0	7.961445783	38.91121065	"JUN;CCND1;FOS"
41	"Protein processing in endoplasmic reticulum"	"4/171"	0.00835141	0.037683193	0	0	5.312521025	25.42213889	"HSP90AA1;CRYAB;HSP90B1;HSPA1A"
42	"GnRH signaling pathway"	"3/93"	0.009341455	0.041146884	0	0	7.33962963	34.30024189	"EGR1;JUN;CALML4"
43	"NOD-like receptor signaling pathway"	"4/181"	0.0101431	0.043638919	0	0	5.009839396	22.99998032	"HSP90AA1;JUN;CCL2;CTSB"
44	"Prostate cancer"	"3/97"	0.010473711	0.044037195	0	0	7.025886525	32.0302217	"HSP90AA1;CCND1;HSP90B1"
45	"Viral protein interaction with cytokine and cytokine receptor"	"3/100"	0.011372926	0.046755363	0	0	6.807560137	30.47417666	"CCL4;CCL3;CCL2"
46	"Longevity regulating pathway"	"3/102"	0.011996428	0.047113422	0	0	6.669360269	29.4995563	"KL;CRYAB;HSPA1A"
47	"MAPK signaling pathway"	"5/294"	0.012060076	0.047113422	0	0	3.856951872	17.03945325	"IL1A;JUN;FOS;CD14;HSPA1A"
48	"Cytokine-cytokine receptor interaction"	"5/295"	0.012224023	0.047113422	0	0	3.843456113	16.92793424	"IL1A;CCL4;CCL3;CCL2;PRLR"
49	"C-type lectin receptor signaling pathway"	"3/104"	0.012639265	0.047719675	0	0	6.536633663	28.57127938	"JUN;EGR3;CALML4"
50	"Pathogenic Escherichia coli infection"	"4/197"	0.013498108	0.049478314	0	0	4.59079001	19.7642955	"JUN;TUBA1A;FOS;TUBB4B"
51	"Th17 cell differentiation"	"3/107"	0.013639968	0.049478314	0	0	6.347115385	27.25928016	"HSP90AA1;JUN;FOS"
52	"Diabetic cardiomyopathy"	"4/203"	0.014918133	0.053074129	0	0	4.451019141	18.71732685	"NDUFA11;NDUFA4;UQCR10;CTSD"
53	"Pyruvate metabolism"	"2/47"	0.020189771	0.070473728	0	0	9.700610501	37.85740081	"LDHB;MDH1"
54	"Osteoclast differentiation"	"3/127"	0.021444272	0.073466486	0	0	5.318010753	20.43338064	"IL1A;JUN;FOS"
55	"Cysteine and methionine metabolism"	"2/50"	0.022674995	0.074908467	0	0	9.092948718	34.43038199	"LDHB;MDH1"
56	"Malaria"	"2/50"	0.022674995	0.074908467	0	0	9.092948718	34.43038199	"CCL2;ICAM1"
57	"Oxidative phosphorylation"	"3/133"	0.024173296	0.07845719	0	0	5.071025641	18.87692701	"NDUFA11;NDUFA4;UQCR10"
58	"PI3K-Akt signaling pathway"	"5/354"	0.024764803	0.078991183	0	0	3.184097421	11.77584893	"HSP90AA1;CCND1;SGK1;PRLR;HSP90B1"
59	"Yersinia infection"	"3/137"	0.026092349	0.081814993	0	0	4.918656716	17.93397893	"JUN;CCL2;FOS"
60	"Legionellosis"	"2/57"	0.028931645	0.089205904	0	0	7.932867133	28.10471491	"CD14;HSPA1A"
61	"Breast cancer"	"3/147"	0.031237952	0.094738051	0	0	4.574768519	15.85670361	"JUN;CCND1;FOS"
62	"Viral myocarditis"	"2/60"	0.031800435	0.094888394	0	0	7.521409625	25.93589117	"CCND1;ICAM1"
63	"Phagosome"	"3/152"	0.033996193	0.099830089	0	0	4.420134228	14.9467137	"TUBA1A;CD14;TUBB4B"
64	"Inflammatory bowel disease"	"2/65"	0.036818425	0.106428259	0	0	6.922728066	22.85716507	"IL1A;JUN"
65	"Pathways in cancer"	"6/531"	0.037426427	0.106521369	0	0	2.546075534	8.364821107	"HSP90AA1;JUN;CCND1;CALML4;FOS;HSP90B1"
66	"Acute myeloid leukemia"	"2/67"	0.038905479	0.108729992	0	0	6.709044801	21.78172025	"CCND1;CD14"
67	"Hepatitis B"	"3/162"	0.039879679	0.108729992	0	0	4.140041929	13.33875298	"JUN;EGR3;FOS"
68	"Mitophagy"	"2/68"	0.039965619	0.108729992	0	0	6.607059607	21.27298584	"JUN;CITED2"
69	"Tight junction"	"3/169"	0.044285654	0.118736897	0	0	3.964056225	12.35633786	"JUN;TUBA1A;CCND1"
70	"p53 signaling pathway"	"2/73"	0.045427551	0.120058527	0	0	6.140225971	18.98334684	"CCND1;SERPINE1"
71	"Influenza A"	"3/172"	0.046245436	0.120498671	0	0	3.893096647	11.96657128	"IL1A;CCL2;ICAM1"
72	"Thyroid hormone synthesis"	"2/75"	0.047685326	0.120846373	0	0	5.971398465	18.17175116	"TTR;HSP90B1"
73	"Glioma"	"2/75"	0.047685326	0.120846373	0	0	5.971398465	18.17175116	"CCND1;CALML4"
74	"B cell receptor signaling pathway"	"2/81"	0.054696775	0.136741938	0	0	5.516205314	16.02981973	"JUN;FOS"
75	"Chemokine signaling pathway"	"3/192"	0.060379719	0.148936641	0	0	3.477601411	9.761981897	"CCL4;CCL3;CCL2"
76	"Gap junction"	"2/88"	0.063302572	0.154091787	0	0	5.065422949	13.97970276	"TUBA1A;TUBB4B"
77	"PD-L1 expression and PD-1 checkpoint pathway in cancer"	"2/89"	0.064567356	0.155129363	0	0	5.006947076	13.71926688	"JUN;FOS"
78	"Epstein-Barr virus infection"	"3/202"	0.068121442	0.159215832	0	0	3.301172529	8.868478675	"JUN;CCND1;ICAM1"
79	"Th1 and Th2 cell differentiation"	"2/92"	0.06841245	0.159215832	0	0	4.839316239	12.98001619	"JUN;FOS"
80	"Viral carcinogenesis"	"3/203"	0.068919493	0.159215832	0	0	3.2845	8.785433891	"JUN;EGR3;CCND1"
81	"Salivary secretion"	"2/93"	0.069710716	0.159215832	0	0	4.785895423	12.74675978	"CALML4;ADRB2"
82	"Circadian entrainment"	"2/97"	0.074983888	0.168089474	0	0	4.583458647	11.87336718	"CALML4;FOS"
83	"Human immunodeficiency virus 1 infection"	"3/212"	0.076292379	0.168089474	0	0	3.141626794	8.083978232	"JUN;CALML4;FOS"
84	"Choline metabolism in cancer"	"2/98"	0.076321707	0.168089474	0	0	4.535485348	11.66888711	"JUN;FOS"
85	"T cell receptor signaling pathway"	"2/104"	0.084505068	0.183922795	0	0	4.267399267	10.54450364	"JUN;FOS"
86	"Glucagon signaling pathway"	"2/107"	0.088693014	0.190793113	0	0	4.144845631	10.04119587	"LDHB;CALML4"
87	"HIF-1 signaling pathway"	"2/109"	0.091518917	0.194609192	0	0	4.066961076	9.724956302	"LDHB;SERPINE1"
88	"Thermogenesis"	"3/232"	0.093852908	0.195087506	0	0	2.8643377	6.777098978	"NDUFA11;NDUFA4;UQCR10"
89	"Coronavirus disease"	"3/232"	0.093852908	0.195087506	0	0	2.8643377	6.777098978	"JUN;CCL2;FOS"
90	"Proximal tubule bicarbonate reclamation"	"1/23"	0.101706309	0.209062967	0	0	9.824604743	22.45576451	"MDH1"
91	"Neurotrophin signaling pathway"	"2/119"	0.106028698	0.215552847	0	0	3.717479102	8.342192205	"JUN;CALML4"
92	"AMPK signaling pathway"	"2/120"	0.107512453	0.216193521	0	0	3.685788787	8.219856675	"CCND1;CAB39L"
93	"Relaxin signaling pathway"	"2/129"	0.121109325	0.240916399	0	0	3.423033659	7.226235018	"JUN;FOS"
94	"Phototransduction"	"1/28"	0.122423928	0.240940709	0	0	8.003220612	16.80888767	"CALML4"
95	"FoxO signaling pathway"	"2/131"	0.124186739	0.241837334	0	0	3.369622625	7.028927956	"CCND1;SGK1"
96	"Dopaminergic synapse"	"2/132"	0.125732598	0.242297193	0	0	3.34353339	6.933143707	"CALML4;FOS"
97	"Ascorbate and aldarate metabolism"	"1/30"	0.13057799	0.244009374	0	0	7.450524738	15.16766359	"KL"
98	"Citrate cycle (TCA cycle)"	"1/30"	0.13057799	0.244009374	0	0	7.450524738	15.16766359	"MDH1"
99	"Glyoxylate and dicarboxylate metabolism"	"1/30"	0.13057799	0.244009374	0	0	7.450524738	15.16766359	"MDH1"
100	"Autophagy"	"2/137"	0.13353038	0.247031203	0	0	3.218884819	6.480987233	"CTSD;CTSB"
101	"Pentose and glucuronate interconversions"	"1/34"	0.146661925	0.266004472	0	0	6.546113307	12.56608387	"KL"
102	"Propanoate metabolism"	"1/34"	0.146661925	0.266004472	0	0	6.546113307	12.56608387	"LDHB"
103	"Nicotinate and nicotinamide metabolism"	"1/35"	0.150636698	0.266137353	0	0	6.35326087	12.02598783	"SIRT2"
104	"Cell adhesion molecules"	"2/148"	0.15105093	0.266137353	0	0	2.974710221	5.622613465	"CD34;ICAM1"
105	"Retrograde endocannabinoid signaling"	"2/148"	0.15105093	0.266137353	0	0	2.974710221	5.622613465	"NDUFA11;NDUFA4"
106	"Adrenergic signaling in cardiomyocytes"	"2/150"	0.154284988	0.269067022	0	0	2.934214434	5.483911253	"CALML4;ADRB2"
107	"African trypanosomiasis"	"1/37"	0.158531381	0.269067022	0	0	5.999698068	11.05026022	"ICAM1"
108	"Aldosterone-regulated sodium reabsorption"	"1/37"	0.158531381	0.269067022	0	0	5.999698068	11.05026022	"SGK1"
109	"Thyroid cancer"	"1/37"	0.158531381	0.269067022	0	0	5.999698068	11.05026022	"CCND1"
110	"mTOR signaling pathway"	"2/154"	0.160793305	0.270425104	0	0	2.856419896	5.220494571	"CAB39L;SGK1"
111	"Necroptosis"	"2/159"	0.168998767	0.280074563	0	0	2.764751172	4.915351187	"IL1A;HSP90AA1"
112	"JAK-STAT signaling pathway"	"2/162"	0.173956411	0.280074563	0	0	2.7125	4.744028297	"CCND1;PRLR"
113	"Bladder cancer"	"1/41"	0.174103612	0.280074563	0	0	5.398641304	9.437390164	"CCND1"
114	"Ferroptosis"	"1/41"	0.174103612	0.280074563	0	0	5.398641304	9.437390164	"MAP1LC3A"
115	"MicroRNAs in cancer"	"3/310"	0.175203819	0.280074563	0	0	2.128121607	3.706773505	"CCND1;FSCN1;SOX4"
116	"Hippo signaling pathway"	"2/163"	0.175614321	0.280074563	0	0	2.695515664	4.688755285	"CCND1;SERPINE1"
117	"Graft-versus-host disease"	"1/42"	0.177951914	0.281001417	0	0	5.266702015	9.091601765	"IL1A"
118	"Wnt signaling pathway"	"2/166"	0.180603305	0.281001417	0	0	2.645805414	4.528169863	"JUN;CCND1"
119	"Type I diabetes mellitus"	"1/43"	0.181782476	0.281001417	0	0	5.141045549	8.765197304	"IL1A"
120	"cGMP-PKG signaling pathway"	"2/167"	0.182271189	0.281001417	0	0	2.62963703	4.476325006	"CALML4;ADRB2"
121	"Vasopressin-regulated water reabsorption"	"1/44"	0.18559538	0.283761531	0	0	5.021233569	8.456693055	"DYNLL1"
122	"Cocaine addiction"	"1/49"	0.204397826	0.307427625	0	0	4.497056159	7.139917855	"JUN"
123	"Ether lipid metabolism"	"1/49"	0.204397826	0.307427625	0	0	4.497056159	7.139917855	"ENPP2"
124	"Arginine and proline metabolism"	"1/50"	0.208106457	0.307997556	0	0	4.405057675	6.914643338	"CKB"
125	"Cholesterol metabolism"	"1/50"	0.208106457	0.307997556	0	0	4.405057675	6.914643338	"APOE"
126	"Endocrine and other factor-regulated calcium reabsorption"	"1/53"	0.219130047	0.321738561	0	0	4.150292642	6.300517359	"KL"
127	"Transcriptional misregulation in cancer"	"2/192"	0.224590081	0.32715878	0	0	2.280740312	3.406236391	"NFKBIZ;CD14"
128	"Regulation of lipolysis in adipocytes"	"1/55"	0.22639463	0.327210989	0	0	3.996175523	5.936221439	"ADRB2"
129	"Hedgehog signaling pathway"	"1/56"	0.23000181	0.329847556	0	0	3.923320158	5.765978491	"CCND1"
130	"Endometrial cancer"	"1/58"	0.237166326	0.337505925	0	0	3.785278413	5.446991365	"CCND1"
131	"Focal adhesion"	"2/201"	0.240026871	0.338969246	0	0	2.176597272	3.10601388	"JUN;CCND1"
132	"Proteoglycans in cancer"	"2/205"	0.246906591	0.346043328	0	0	2.133275591	2.98390897	"CD63;CCND1"
133	"Cytosolic DNA-sensing pathway"	"1/63"	0.254790385	0.354407678	0	0	3.479137447	4.757073657	"CCL4"
134	"Glycolysis / Gluconeogenesis"	"1/67"	0.268599105	0.368080256	0	0	3.267621871	4.29540438	"LDHB"
135	"Long-term potentiation"	"1/67"	0.268599105	0.368080256	0	0	3.267621871	4.29540438	"CALML4"
136	"Renal cell carcinoma"	"1/69"	0.275408236	0.373739208	0	0	3.171195652	4.08925929	"JUN"
137	"Central carbon metabolism in cancer"	"1/70"	0.278789247	0.373739208	0	0	3.125078765	3.99166051	"LDHB"
138	"Epithelial cell signaling in Helicobacter pylori infection"	"1/70"	0.278789247	0.373739208	0	0	3.125078765	3.99166051	"JUN"
139	"Melanoma"	"1/72"	0.285504519	0.377273828	0	0	3.036742192	3.806548511	"CCND1"
140	"Non-small cell lung cancer"	"1/72"	0.285504519	0.377273828	0	0	3.036742192	3.806548511	"CCND1"
141	"PPAR signaling pathway"	"1/74"	0.29215793	0.38332778	0	0	2.95324598	3.633853315	"DBI"
142	"Chronic myeloid leukemia"	"1/76"	0.298750044	0.38381082	0	0	2.874202899	3.472462566	"CCND1"
143	"Gastric acid secretion"	"1/76"	0.298750044	0.38381082	0	0	2.874202899	3.472462566	"CALML4"
144	"Pancreatic cancer"	"1/76"	0.298750044	0.38381082	0	0	2.874202899	3.472462566	"CCND1"
145	"Synaptic vesicle cycle"	"1/78"	0.30528142	0.389216594	0	0	2.799265951	3.321388507	"SLC1A3"
146	"Calcium signaling pathway"	"2/240"	0.307165529	0.389216594	0	0	1.816326531	2.143934615	"CALML4;ADRB2"
147	"Shigellosis"	"2/246"	0.317441604	0.399501338	0	0	1.77112232	2.0322945	"JUN;CD14"
148	"ErbB signaling pathway"	"1/85"	0.32767087	0.406856247	0	0	2.565087992	2.861985692	"JUN"
149	"Endocytosis"	"2/252"	0.32768422	0.406856247	0	0	1.728087912	1.928036112	"FOLR1;HSPA1A"
150	"Cardiac muscle contraction"	"1/87"	0.333935703	0.411854033	0	0	2.505182002	2.747700683	"UQCR10"
151	"Small cell lung cancer"	"1/92"	0.34934626	0.428007007	0	0	2.36693741	2.489288428	"CCND1"
152	"Staphylococcus aureus infection"	"1/95"	0.358422733	0.436238194	0	0	2.291049954	2.350713871	"ICAM1"
153	"Phosphatidylinositol signaling system"	"1/97"	0.364404012	0.438478565	0	0	2.243093297	2.264384969	"CALML4"
154	"Aldosterone synthesis and secretion"	"1/98"	0.367373933	0.438478565	0	0	2.219856567	2.222909001	"CALML4"
155	"Inflammatory mediator regulation of TRP channels"	"1/98"	0.367373933	0.438478565	0	0	2.219856567	2.222909001	"CALML4"
156	"Progesterone-mediated oocyte maturation"	"1/100"	0.373272649	0.442663078	0	0	2.174791392	2.143139832	"HSP90AA1"
157	"Melanogenesis"	"1/101"	0.376201571	0.443294845	0	0	2.152934783	2.104774032	"CALML4"
158	"Amoebiasis"	"1/102"	0.379116951	0.443902759	0	0	2.131510977	2.067374969	"CD14"
159	"Protein digestion and absorption"	"1/103"	0.382018852	0.444487343	0	0	2.110507246	2.030910143	"KCNJ13"
160	"Toxoplasmosis"	"1/112"	0.407539461	0.465960342	0	0	1.938503721	1.740034889	"HSPA1A"
161	"Serotonergic synapse"	"1/113"	0.410309912	0.465960342	0	0	1.921098602	1.711396322	"APP"
162	"Cholinergic synapse"	"1/113"	0.410309912	0.465960342	0	0	1.921098602	1.711396322	"FOS"
163	"Glutamatergic synapse"	"1/114"	0.413067547	0.465960342	0	0	1.904001539	1.683411819	"SLC1A3"
164	"Leukocyte transendothelial migration"	"1/114"	0.413067547	0.465960342	0	0	1.904001539	1.683411819	"ICAM1"
165	"Sphingolipid signaling pathway"	"1/119"	0.426665514	0.475500724	0	0	1.822862933	1.552632456	"CTSD"
166	"Growth hormone synthesis secretion and action"	"1/119"	0.426665514	0.475500724	0	0	1.822862933	1.552632456	"FOS"
167	"Thyroid hormone signaling pathway"	"1/121"	0.432017018	0.478581727	0	0	1.792300725	1.504260608	"CCND1"
168	"Cell cycle"	"1/124"	0.439951755	0.484470683	0	0	1.748320961	1.435529218	"CCND1"
169	"Oocyte meiosis"	"1/129"	0.452933339	0.495814602	0	0	1.679602582	1.330262575	"CALML4"
170	"Natural killer cell mediated cytotoxicity"	"1/131"	0.458042223	0.498457713	0	0	1.653595318	1.291117154	"ICAM1"
171	"Vascular smooth muscle contraction"	"1/133"	0.463103904	0.501018843	0	0	1.628376153	1.253530209	"CALML4"
172	"Neuroactive ligand-receptor interaction"	"2/341"	0.472489791	0.505902691	0	0	1.268631074	0.951142369	"ADRB2;PRLR"
173	"Insulin signaling pathway"	"1/137"	0.473087381	0.505902691	0	0	1.580163043	1.182712801	"CALML4"
174	"Signaling pathways regulating pluripotency of stem cells"	"1/143"	0.487719242	0.518552067	0	0	1.512936314	1.086311517	"KLF4"
175	"Gastric cancer"	"1/149"	0.501949036	0.530069517	0	0	1.4511604	1.000222007	"CCND1"
176	"Spliceosome"	"1/150"	0.504282351	0.530069517	0	0	1.441348118	0.986774231	"HSPA1A"
177	"Cushing syndrome"	"1/155"	0.515787697	0.539100136	0	0	1.394198193	0.923042908	"CCND1"
178	"Hepatitis C"	"1/157"	0.520315513	0.540777359	0	0	1.376184504	0.899088718	"CCND1"
179	"Hepatocellular carcinoma"	"1/168"	0.544479942	0.562730666	0	0	1.284821661	0.781074148	"CCND1"
180	"Alcoholism"	"1/186"	0.581450129	0.597601521	0	0	1.158754407	0.628311487	"CALML4"
181	"Rap1 signaling pathway"	"1/210"	0.626163755	0.640001628	0	0	1.02444352	0.479586425	"CALML4"
182	"Ras signaling pathway"	"1/232"	0.662982838	0.673911127	0	0	0.925842274	0.380526891	"CALML4"
183	"Human papillomavirus infection"	"1/331"	0.788944559	0.797566904	0	0	0.644828722	0.152862599	"CCND1"
184	"Olfactory transduction"	"1/440"	0.874274932	0.879026427	0	0	0.482024364	0.064764979	"CALML4"
185	"Herpes simplex virus 1 infection"	"1/498"	0.904676809	0.904676809	0	0	0.424503543	0.042525711	"CCL2"
